# Evolution of *Mycobacterium tuberculosis* transcription regulation is associated with increased transmission and drug resistance

**DOI:** 10.1101/2025.05.01.651750

**Authors:** Peter H Culviner, Abigail M Frey, Qingyun Liu, Dang Thi Minh Ha, Phan Vuong Khac Thai, Do Dang Anh Thu, Nguyen Le Quang, Roger Calderon, Leonid Lecca, Maxine Caws, Sarah J Dunstan, Megan B Murray, Nguyen Thuy Thuong Thuong, Sarah M Fortune

## Abstract

*Mycobacterium tuberculosis* (Mtb) has co-evolved with humans for thousands of years causing variation in virulence, transmissibility, and disease phenotypes. To identify bacterial contributors to phenotypic diversity, we developed new RNA-seq and phylogenomic tools to capture hundreds of Mtb isolate transcriptomes, link transcriptional and genetic variation, and find associations between variants and epidemiologic traits. Across 274 Mtb clinical isolates, we uncovered unexpected diversity in expression of virulence genes which we linked to known and previously unrecognized regulators. Surprisingly, we found that many isolates harbor variants associated with decreased expression of EsxA (Esat6) and EsxB (Cfp10), which are virulence effectors, dominant T cell antigens, and immunodiagnostic targets. Across >55,000 isolates, these variants associate with increased transmissibility, especially in drug resistant Mtb strains. Our data suggest expression of key Mtb virulence genes is evolving across isolates in part to optimize fitness under drug pressure, with sobering implications for immunodiagnostics and next-generation vaccines.
