## Supplementary material for "Evolution of *Mycobacterium tuberculosis* transcription regulation is associated with increased transmission and drug resistance": TableS4 SlfR binding peaks

### Sheet: TableS4_slfR_binding_peaks
genomic pos	signal ratio	left gene	intergenic gene	right gene
4190290	41.4286	Rv3738c PPE66	Rv3739c PPE67	Rv3740c
921936	23.9903	Rv0828c	None	Rv0830
1784506	22.584	Rv1581c	Rv1582c	Rv1583c
4299623	22.5141	Rv3825c pks2	None	Rv3826 fadD23
171192	21.2846	Rv0144	None	Rv0145
3559303	20.197	Rv3191c	None	Rvnt38 metU
3792817	16.4039	Rv3377c	Rv3378c	Rv3379c dxs2
2917801	14.4723	Rv2589 gabT	None	Rv2590 fadD9
2388432	13.3881	Rv2126c PE_PGRS37	None	Rv2127 ansP1
901382	9.72826	Rv0806c cpsY	None	Rv0807
13566	9.0777	Rv0010c	None	Rv0011c
819682	8.45589	Rv0726c	None	Rv0727c fucA
3893878	7.59371	Rv3473c bpoA	None	Rv3477 PE31
545870	7.00299	Rv0455c	None	Rv0456c echA2
1561418	6.69193	Rv1385 pyrF	None	Rv1386 PE15
2386088	5.3419	Rv2124c metH	None	Rv2125
2544590	5.30952	Rv2268c cyp128	Rv2269c	Rv2270 lppN
1646187	5.23268	Rv1459c	Rv1460	Rv1461
1313638	4.74835	Rv1179c	None	Rv1180 pks3
136090	4.04684	Rv0111	None	Rv0112 gca
731904	3.69992	Rv0634B rpmG2	None	Rv0635 hadA
3325956	3.69618	Rv2970c lipN	Rv2970A	Rv2971
3751506	3.63807	Rv3346c	Rv3347c PPE55	Rv3348
1279618	3.60071	Rv1151c	None	Rv1152
1203123	3.33577	Rv1077 cbs	None	Rv1078
1957382	3.26557	Rv1730c	None	Rv1731 gabD2
794679	3.1707	Rv0694	None	Rv0695
2447257	2.77507	Rv2184c	Rv2185c TB16.3	Rv2186c
1508587	2.62598	Rv1342c	Rv1343c lprD	Rv1344 mbtL
650742	2.57451	Rv0558 menH	Rv0559c	Rv0560c
2599978	2.46169	Rv2326c	None	Rv2327
1987100	2.46055	Rv1754c	None	Rv1758 cut1
2680437	2.4089	Rv2386c mbtI	None	Rv2386a
46899	2.37375	Rv0041 leuS	Rv0042c	Rv0043c
1794261	2.35434	Rv1592c	Rv1593c	Rv1594 nadA
838519	2.30784	Rv0746 PE_PGRS9	Rv0747 PE_PGRS10	Rv0748 vapB31
1687853	2.28519	Rv1495 mazF4	Rv1496	Rv1497 lipL
1982613	2.26653	Rv1752	Rv1753c PPE24	Rv1754c
4316893	2.20661	Rv3843c	None	RVnc0040 MTS2975
3389083	2.18244	Rv3029c fixA	None	Rv3030
3847280	2.17996	Rv3428c	Rv3429 PPE59	Rv3430c
288393	2.17843	Rv0237 lpqI	None	Rv0238
625574	2.14655	Rv0533c fabH	Rv0534c menA	Rv0535
4410415	2.10509	Rv3922c	Rv3923c rnpA	Rv3924c rpmH
2464252	2.08795	Rv2199c	Rv2200c ctaC	Rv2201 asnB
149164	2.0072	Rv0122	Rv0123	Rv0124 PE_PGRS2
1490044	2.00327	Rv1325c PE_PGRS24	None	Rv1326c glgB
2167475	2.00173	Rv1917c PPE34	None	Rv1918c PPE35
4291639	1.95923	Rv3823c mmpL8	Rv3824c papA1	Rv3825c pks2
4411529	1.93674	Rv3924c rpmH	None	None
