## Supplementary material for "Evolution of *Mycobacterium tuberculosis* transcription regulation is associated with increased transmission and drug resistance": TableS6 esxBA expression associations

### Sheet: TableS6_esxBA_gene_associations
Expr geneid	Expr gene	Var geneid	Var gene	pyseer Pval	FDR	beta	beta-std-err	variant_h2
Rv3875	esxA	Rv3862c	whiB6	2.28e-11	1.39992e-08	-0.682	0.0977	0.39
Rv3874	esxB	Rv3862c	whiB6	2.97e-06	0.00091179	-0.536	0.112	0.278
Rv3875	esxA	Rv1664	pks9	0.000448	0.0916907	0.422	0.119	0.211
Rv3874	esxB	Rv0145		0.000756	0.116046	0.716	0.21	0.202
Rv3874	esxB	Rv0570	nrdZ	0.00203	0.249284	0.544	0.175	0.186
Rv3874	esxB	Rv1664	pks9	0.00311	0.318257	0.404	0.136	0.178
Rv3875	esxA	Rv0988		0.00389	0.341209	-0.41	0.141	0.174
Rv3875	esxA	Rv2248		0.0062	0.394635	-0.398	0.144	0.165
Rv3874	esxB	Rv3871	eccCb1	0.00707	0.394635	0.356	0.131	0.162
Rv3874	esxB	Rv2024c		0.00692	0.394635	0.516	0.189	0.163
Rv3875	esxA	Rv0145		0.00702	0.394635	0.512	0.189	0.163
Rv3874	esxB	Rv2248		0.0125	0.639583	-0.415	0.165	0.151
Rv3875	esxA	Rv2024c		0.0157	0.642653	0.433	0.178	0.146
Rv3875	esxA	Rv3401		0.0148	0.642653	0.198	0.0807	0.147
Rv3874	esxB	Rv0988		0.0152	0.642653	-0.382	0.157	0.147
Rv3875	esxA	Rv0570	nrdZ	0.0179	0.660953	0.376	0.158	0.143
Rv3874	esxB	Rv3401		0.0183	0.660953	0.211	0.0888	0.142
Rv3874	esxB	Rv3824c	papA1	0.0226	0.762653	0.337	0.147	0.138
Rv3875	esxA	Rv3350c	PPE56	0.0236	0.762653	-0.197	0.0865	0.137
Rv3874	esxB	Rv1663	pks17	0.0288	0.842855	0.323	0.147	0.132
Rv3875	esxA	Rv1739c		0.0297	0.842855	-0.405	0.186	0.131
Rv3875	esxA	Rv2438c	nadE	0.0302	0.842855	0.287	0.132	0.131
Rv3874	esxB	Rv1190		0.0354	0.945026	-0.264	0.125	0.127
Rv3875	esxA	Rv1320c		0.452	0.992313	0.133	0.176	0.0456
Rv3875	esxA	Rv1181	pks4	0.739	0.992313	0.0683	0.204	0.0202
Rv3875	esxA	Rv1215c		0.903	0.992313	0.0168	0.137	0.00742
Rv3875	esxA	Rv1217c		0.795	0.992313	0.0508	0.195	0.0158
Rv3875	esxA	Rv1319c		0.911	0.992313	0.0209	0.187	0.00675
Rv3875	esxA	Rv1290c		0.217	0.992313	-0.149	0.121	0.0749
Rv3875	esxA	Rv1196	PPE18	0.203	0.992313	-0.26	0.204	0.0772
Rv3875	esxA	Rv1184c		0.978	0.992313	0.00468	0.168	0.00169
Rv3875	esxA	Rv1190		0.15	0.992313	-0.158	0.11	0.0873
Rv3874	esxB	Rv0006	gyrA	0.291	0.992313	0.225	0.212	0.064
Rv3875	esxA	Rv1175c	fadH	0.592	0.992313	-0.0881	0.164	0.0325
Rv3875	esxA	Rv1166	lpqW	0.559	0.992313	0.0838	0.143	0.0354
Rv3875	esxA	Rv1135c	PPE16	0.352	0.992313	-0.138	0.148	0.0564
Rv3875	esxA	Rv1103c	mazE3	0.096	0.992313	0.287	0.172	0.101
Rv3875	esxA	Rv1068c	PE_PGRS20	0.214	0.992313	0.15	0.12	0.0753
Rv3875	esxA	Rv1058	fadD14	0.45	0.992313	-0.102	0.134	0.0458
Rv3875	esxA	Rv1028c	kdpD	0.957	0.992313	-0.00616	0.115	0.00326
Rv3875	esxA	Rv1020	mfd	0.889	0.992313	0.0186	0.133	0.0085
Rv3875	esxA	Rv0989c	grcC2	0.788	0.992313	-0.04	0.149	0.0163
Rv3875	esxA	Rv0987		0.536	0.992313	-0.0631	0.102	0.0375
Rv3875	esxA	Rv0977	PE_PGRS16	0.927	0.992313	0.0147	0.161	0.00553
Rv3875	esxA	Rv0973c	accA2	0.253	0.992313	0.141	0.123	0.0693
Rv3875	esxA	Rv0969	ctpV	0.6	0.992313	0.0728	0.139	0.0318
Rv3875	esxA	Rv0962c	lprP	0.909	0.992313	0.0158	0.138	0.00694
Rv3875	esxA	Rv1179c		0.0996	0.992313	0.212	0.128	0.0997
Rv3875	esxA	Rv1329c	dinG	0.487	0.992313	0.0974	0.14	0.0421
Rv3875	esxA	Rv1469	ctpD	0.484	0.992313	0.0888	0.127	0.0425
Rv3875	esxA	Rv1358		0.302	0.992313	0.147	0.142	0.0626
Rv3875	esxA	Rv1662	pks8	0.17	0.992313	0.167	0.121	0.0832
Rv3875	esxA	Rv1663	pks17	0.427	0.992313	0.113	0.142	0.0482
Rv3875	esxA	Rv1665	pks11	0.831	0.992313	0.0298	0.139	0.013
Rv3875	esxA	Rv1682		0.913	0.992313	-0.0146	0.134	0.00661
Rv3875	esxA	Rv1702c		0.754	0.992313	0.0654	0.209	0.019
Rv3875	esxA	Rv1704c	cycA	0.597	0.992313	-0.0835	0.158	0.0321
Rv3875	esxA	Rv1661	pks7	0.159	0.992313	0.178	0.126	0.0853
Rv3875	esxA	Rv1726		0.254	0.992313	0.212	0.185	0.0691
Rv3875	esxA	Rv1754c		0.849	0.992313	0.022	0.116	0.0115
Rv3875	esxA	Rv1774		0.462	0.992313	0.177	0.24	0.0446
Rv3875	esxA	Rv1800	PPE28	0.832	0.992313	-0.0373	0.176	0.0129
Rv3875	esxA	Rv1802	PPE30	0.7	0.992313	0.0605	0.157	0.0234
Rv3875	esxA	Rv1815		0.209	0.992313	-0.226	0.18	0.0762
Rv3875	esxA	Rv1821	secA2	0.215	0.992313	-0.222	0.179	0.0751
Rv3875	esxA	Rv1753c	PPE24	0.608	0.992313	0.0651	0.127	0.0311
Rv3875	esxA	Rv1353c		0.843	0.992313	0.0446	0.225	0.012
Rv3875	esxA	Rv1640c	lysX	0.507	0.992313	-0.129	0.195	0.0403
Rv3875	esxA	Rv1563c	treY	0.162	0.992313	-0.208	0.148	0.0847
Rv3875	esxA	Rv1359		0.29	0.992313	-0.197	0.186	0.0641
Rv3875	esxA	Rv1371		0.693	0.992313	-0.0793	0.201	0.0239
Rv3875	esxA	Rv1384	carB	0.607	0.992313	0.0904	0.176	0.0312
Rv3875	esxA	Rv1450c	PE_PGRS27	0.707	0.992313	-0.0673	0.179	0.0228
Rv3875	esxA	Rv0931c	pknD	0.769	0.992313	0.0594	0.202	0.0178
Rv3875	esxA	Rv1499		0.581	0.992313	0.108	0.195	0.0334
Rv3875	esxA	Rv1638	uvrA	0.545	0.992313	0.0732	0.121	0.0367
Rv3875	esxA	Rv1522c	mmpL12	0.838	0.992313	-0.0283	0.138	0.0124
Rv3875	esxA	Rv1527c	pks5	0.545	0.992313	0.0493	0.0815	0.0367
Rv3875	esxA	Rv1548c	PPE21	0.865	0.992313	-0.0259	0.152	0.0103
Rv3875	esxA	Rv1551	plsB1	0.281	0.992313	0.174	0.161	0.0653
Rv3875	esxA	Rv1552	frdA	0.112	0.992313	0.254	0.159	0.0963
Rv3875	esxA	Rv1553	frdB	0.375	0.992313	0.147	0.165	0.0538
Rv3875	esxA	Rv1562c	treZ	0.716	0.992313	0.0707	0.194	0.0221
Rv3875	esxA	Rv1526c		0.566	0.992313	-0.0682	0.118	0.0349
Rv3875	esxA	Rv0924c	mntH	0.675	0.992313	0.0638	0.152	0.0254
Rv3875	esxA	Rv0888		0.322	0.992313	-0.165	0.166	0.0601
Rv3875	esxA	Rv0897c		0.804	0.992313	0.0479	0.192	0.0151
Rv3875	esxA	Rv0242c	fabG4	0.821	0.992313	0.0422	0.186	0.0137
Rv3875	esxA	Rv0252	nirB	0.965	0.992313	0.00602	0.136	0.00268
Rv3875	esxA	Rv0261c	narK3	0.091	0.992313	0.27	0.159	0.102
Rv3875	esxA	Rv0266c	oplA	0.12	0.992313	-0.155	0.0994	0.0942
Rv3875	esxA	Rv0271c	fadE6	0.0682	0.992313	-0.323	0.177	0.11
Rv3875	esxA	Rv0288	esxH	0.673	0.992313	0.0726	0.172	0.0256
Rv3875	esxA	Rv0293c		0.349	0.992313	-0.142	0.151	0.0568
Rv3875	esxA	Rv0304c	PPE5	0.742	0.992313	0.036	0.109	0.02
Rv3875	esxA	Rv0305c	PPE6	0.82	0.992313	-0.0294	0.129	0.0138
Rv3875	esxA	Rv0338c		0.321	0.992313	-0.202	0.204	0.0601
Rv3875	esxA	Rv0339c		0.307	0.992313	0.134	0.131	0.0619
Rv3875	esxA	Rv0373c		0.562	0.992313	0.127	0.219	0.0351
Rv3875	esxA	Rv0386		0.794	0.992313	-0.0396	0.151	0.0159
Rv3875	esxA	Rv0392c	ndhA	0.926	0.992313	-0.0156	0.169	0.00561
Rv3875	esxA	Rv0399c	lpqK	0.791	0.992313	-0.0487	0.183	0.0161
Rv3875	esxA	Rv0236c	aftD	0.317	0.992313	-0.123	0.123	0.0606
Rv3875	esxA	Rv0402c	mmpL1	0.865	0.992313	-0.0213	0.125	0.0104
Rv3875	esxA	Rv0218		0.366	0.992313	-0.152	0.168	0.0549
Rv3875	esxA	Rv0210		0.854	0.992313	0.0377	0.206	0.0111
Rv3875	esxA	Rv0044c		0.304	0.992313	-0.198	0.193	0.0623
Rv3875	esxA	Rv0052		0.489	0.992313	-0.132	0.191	0.042
Rv3875	esxA	Rv0064		0.333	0.992313	-0.11	0.114	0.0587
Rv3875	esxA	Rv0087	hycE	0.816	0.992313	-0.0444	0.191	0.0141
Rv3875	esxA	Rv0101	nrp	0.468	0.992313	0.0775	0.107	0.044
Rv3875	esxA	Rv0104		0.495	0.992313	-0.0762	0.112	0.0414
Rv3875	esxA	Rv0107c	ctpI	0.719	0.992313	0.0481	0.134	0.0218
Rv3875	esxA	Rv0113	gmhA	0.568	0.992313	-0.0971	0.17	0.0346
Rv3875	esxA	Rv0115	hddA	0.973	0.992313	-0.00687	0.206	0.00202
Rv3875	esxA	Rv0143c		0.498	0.992313	-0.121	0.178	0.0411
Rv3875	esxA	Rv0166	fadD5	0.661	0.992313	-0.0576	0.131	0.0266
Rv3875	esxA	Rv0170	mce1B	0.334	0.992313	0.179	0.185	0.0586
Rv3875	esxA	Rv0186	bglS	0.36	0.992313	-0.159	0.174	0.0556
Rv3875	esxA	Rv0194		0.656	0.992313	0.0675	0.152	0.027
Rv3875	esxA	Rv0197		0.32	0.992313	0.203	0.204	0.0603
Rv3875	esxA	Rv0212c	nadR	0.125	0.992313	0.211	0.137	0.0928
Rv3875	esxA	Rv0920c		0.819	0.992313	-0.0393	0.172	0.0139
Rv3875	esxA	Rv0404	fadD30	0.121	0.992313	-0.275	0.177	0.094
Rv3875	esxA	Rv0410c	pknG	0.083	0.992313	0.291	0.167	0.105
Rv3875	esxA	Rv0726c		0.877	0.992313	-0.02	0.129	0.00937
Rv3875	esxA	Rv0729	xylB	0.655	0.992313	-0.0835	0.187	0.0271
Rv3875	esxA	Rv0753c	mmsA	0.136	0.992313	-0.282	0.189	0.0902
Rv3875	esxA	Rv0755c	PPE12	0.849	0.992313	0.0362	0.19	0.0115
Rv3875	esxA	Rv0758	phoR	0.85	0.992313	0.0341	0.18	0.0115
Rv3875	esxA	Rv0785		0.56	0.992313	-0.113	0.194	0.0354
Rv3875	esxA	Rv0846c		0.485	0.992313	-0.087	0.124	0.0423
Rv3875	esxA	Rv0858c	dapC	0.326	0.992313	-0.151	0.154	0.0595
Rv3875	esxA	Rv0860	fadB	0.418	0.992313	0.153	0.188	0.0491
Rv3875	esxA	Rv0878c	PPE13	0.95	0.992313	0.00451	0.0718	0.00381
Rv3875	esxA	Rv0882		0.617	0.992313	-0.0781	0.156	0.0303
Rv3875	esxA	Rv1835c		0.924	0.992313	-0.02	0.208	0.0058
Rv3875	esxA	Rv0889c	citA	0.923	0.992313	0.0116	0.12	0.00588
Rv3875	esxA	Rv0890c		0.969	0.992313	-0.0059	0.15	0.00239
Rv3875	esxA	Rv0892		0.274	0.992313	0.149	0.136	0.0663
Rv3875	esxA	Rv0698		0.744	0.992313	0.0616	0.188	0.0198
Rv3875	esxA	Rv0405	pks6	0.802	0.992313	0.028	0.111	0.0152
Rv3875	esxA	Rv0672	fadE8	0.768	0.992313	-0.0442	0.15	0.0179
Rv3875	esxA	Rv0631c	recC	0.0466	0.992313	0.353	0.177	0.12
Rv3875	esxA	Rv0435c		0.813	0.992313	-0.0414	0.175	0.0143
Rv3875	esxA	Rv0446c		0.13	0.992313	-0.25	0.164	0.0917
Rv3875	esxA	Rv0453	PPE11	0.737	0.992313	-0.0639	0.19	0.0204
Rv3875	esxA	Rv0457c		0.173	0.992313	-0.232	0.17	0.0826
Rv3875	esxA	Rv0458		0.201	0.992313	0.151	0.118	0.0775
Rv3875	esxA	Rv0469	umaA	0.227	0.992313	0.239	0.197	0.0733
Rv3875	esxA	Rv0507	mmpL2	0.35	0.992313	0.115	0.123	0.0567
Rv3875	esxA	Rv0565c		0.109	0.992313	-0.299	0.186	0.097
Rv3875	esxA	Rv0576		0.744	0.992313	-0.0511	0.156	0.0198
Rv3875	esxA	Rv0578c	PE_PGRS7	0.819	0.992313	0.0416	0.181	0.0139
Rv3875	esxA	Rv0591	mce2C	0.606	0.992313	0.0728	0.141	0.0313
Rv3875	esxA	Rv0594	mce2F	0.219	0.992313	-0.23	0.187	0.0745
Rv3875	esxA	Rv0613c		0.953	0.992313	0.0111	0.187	0.0036
Rv3875	esxA	Rv0622		0.507	0.992313	-0.107	0.161	0.0402
Rv3875	esxA	Rv0630c	recB	0.506	0.992313	0.108	0.163	0.0403
Rv3875	esxA	Rv0648		0.133	0.992313	-0.198	0.131	0.0909
Rv3875	esxA	Rv1850	ureC	0.289	0.992313	-0.164	0.154	0.0642
Rv3875	esxA	Rv1918c	PPE35	0.262	0.992313	-0.165	0.147	0.068
Rv3875	esxA	Rv1868		0.967	0.992313	-0.00574	0.14	0.00249
Rv3875	esxA	Rv3391	acrA1	0.93	0.992313	-0.0156	0.178	0.00534
Rv3875	esxA	Rv3417c	groEL1	0.0718	0.992313	-0.326	0.18	0.109
Rv3875	esxA	Rv3434c		0.0836	0.992313	-0.227	0.131	0.105
Rv3875	esxA	Rv3447c	eccC4	0.536	0.992313	-0.0966	0.156	0.0375
Rv3875	esxA	Rv3478	PPE60	0.122	0.992313	-0.266	0.171	0.0938
Rv3875	esxA	Rv3479		0.538	0.992313	0.0995	0.162	0.0373
Rv3875	esxA	Rv3378c		0.525	0.992313	0.109	0.171	0.0386
Rv3875	esxA	Rv3487c	lipF	0.46	0.992313	0.136	0.184	0.0448
Rv3875	esxA	Rv3531c		0.2	0.992313	0.241	0.187	0.0777
Rv3875	esxA	Rv3539	PPE63	0.882	0.992313	0.0244	0.165	0.00898
Rv3875	esxA	Rv3554	fdxB	0.809	0.992313	-0.0527	0.218	0.0146
Rv3875	esxA	Rv3555c		0.419	0.992313	-0.108	0.133	0.0491
Rv3875	esxA	Rv3573c	fadE34	0.416	0.992313	0.103	0.127	0.0493
Rv3875	esxA	Rv3621c	PPE65	0.699	0.992313	-0.0778	0.201	0.0235
Rv3875	esxA	Rv3506	fadD17	0.49	0.992313	-0.0967	0.14	0.0419
Rv3875	esxA	Rv3377c		0.0966	0.992313	0.239	0.143	0.101
Rv3875	esxA	Rv3365c		0.251	0.992313	0.2	0.174	0.0697
Rv3875	esxA	Rv3347c	PPE55	0.817	0.992313	0.0214	0.0926	0.014
Rv3875	esxA	Rv3121	cyp141	0.471	0.992313	0.143	0.199	0.0437
Rv3875	esxA	Rv3125c	PPE49	0.507	0.992313	-0.0649	0.0976	0.0403
Rv3875	esxA	Rv3138	pflA	0.744	0.992313	0.0499	0.153	0.0198
Rv3875	esxA	Rv3144c	PPE52	0.506	0.992313	0.132	0.198	0.0403
Rv3875	esxA	Rv3169		0.461	0.992313	0.146	0.198	0.0448
Rv3875	esxA	Rv3189		0.904	0.992313	-0.0215	0.178	0.00733
Rv3875	esxA	Rv3195		0.687	0.992313	-0.0803	0.199	0.0245
Rv3875	esxA	Rv3229c	desA3	0.688	0.992313	0.0731	0.182	0.0244
Rv3875	esxA	Rv3239c		0.572	0.992313	0.0929	0.164	0.0343
Rv3875	esxA	Rv3240c	secA1	0.378	0.992313	-0.125	0.141	0.0535
Rv3875	esxA	Rv3262	fbiB	0.71	0.992313	0.0531	0.142	0.0226
Rv3875	esxA	Rv3296	lhr	0.181	0.992313	0.186	0.139	0.0811
Rv3875	esxA	Rv3299c	atsB	0.798	0.992313	-0.0278	0.109	0.0155
Rv3875	esxA	Rv3339c	icd1	0.0592	0.992313	0.35	0.185	0.114
Rv3875	esxA	Rv3343c	PPE54	0.591	0.992313	-0.0832	0.155	0.0326
Rv3875	esxA	Rv3630		0.55	0.992313	-0.109	0.182	0.0363
Rv3875	esxA	Rv3665c	dppB	0.63	0.992313	-0.0555	0.115	0.0292
Rv3875	esxA	Rv3667	acs	0.585	0.992313	0.0864	0.158	0.0331
Rv3875	esxA	Rv3698		0.742	0.992313	-0.0528	0.16	0.02
Rv3875	esxA	Rv3871	eccCb1	0.142	0.992313	0.184	0.125	0.089
Rv3875	esxA	Rv3879c	espK	0.707	0.992313	-0.0497	0.132	0.0228
Rv3875	esxA	Rv3882c	eccE1	0.715	0.992313	0.0539	0.147	0.0222
Rv3875	esxA	Rv3884c	eccA2	0.297	0.992313	0.175	0.167	0.0632
Rv3875	esxA	Rv3885c	eccE2	0.62	0.992313	-0.0656	0.132	0.0301
Rv3875	esxA	Rv3886c	mycP2	0.821	0.992313	0.0241	0.106	0.0137
Rv3875	esxA	Rv3887c	eccD2	0.652	0.992313	-0.0523	0.116	0.0273
Rv3875	esxA	Rv3888c		0.668	0.992313	0.0578	0.135	0.026
Rv3875	esxA	Rv3889c	espG2	0.491	0.992313	0.0925	0.134	0.0418
Rv3875	esxA	Rv3892c	PPE69	0.66	0.992313	-0.0566	0.129	0.0267
Rv3875	esxA	Rv3894c	eccC2	0.649	0.992313	-0.038	0.0835	0.0276
Rv3875	esxA	Rv3895c	eccB2	0.937	0.992313	0.0102	0.13	0.00477
Rv3875	esxA	Rv3899c		0.751	0.992313	-0.0321	0.101	0.0192
Rv3875	esxA	Rv3900c		0.839	0.992313	-0.0382	0.188	0.0123
Rv3875	esxA	Rv3903c		0.28	0.992313	0.129	0.119	0.0655
Rv3875	esxA	Rv3869	eccB1	0.824	0.992313	0.0461	0.207	0.0135
Rv3875	esxA	Rv3113		0.141	0.992313	0.343	0.232	0.0892
Rv3875	esxA	Rv3864	espE	0.363	0.992313	0.171	0.187	0.0551
Rv3875	esxA	Rv3829c		0.643	0.992313	0.0915	0.197	0.0281
Rv3875	esxA	Rv3701c	egtD	0.848	0.992313	0.0287	0.15	0.0116
Rv3875	esxA	Rv3719		0.906	0.992313	-0.0229	0.195	0.00714
Rv3875	esxA	Rv3728		0.956	0.992313	-0.00893	0.161	0.00336
Rv3875	esxA	Rv3729		0.274	0.992313	-0.145	0.132	0.0663
Rv3875	esxA	Rv3743c	ctpJ	0.972	0.992313	0.00601	0.173	0.00211
Rv3875	esxA	Rv3776		0.551	0.992313	-0.0863	0.145	0.0362
Rv3875	esxA	Rv3779		0.32	0.992313	-0.169	0.17	0.0603
Rv3875	esxA	Rv3785		0.937	0.992313	0.014	0.177	0.00479
Rv3875	esxA	Rv3793	embC	0.591	0.992313	0.0994	0.185	0.0326
Rv3875	esxA	Rv3795	embB	0.721	0.992313	-0.0491	0.138	0.0217
Rv3875	esxA	Rv3800c	pks13	0.505	0.992313	0.106	0.159	0.0404
Rv3875	esxA	Rv3811		0.245	0.992313	0.197	0.169	0.0705
Rv3875	esxA	Rv3812	PE_PGRS62	0.0884	0.992313	-0.22	0.129	0.103
Rv3875	esxA	Rv3824c	papA1	0.0881	0.992313	0.241	0.141	0.103
Rv3875	esxA	Rv3825c	pks2	0.582	0.992313	0.0493	0.0893	0.0334
Rv3875	esxA	Rv3860		0.238	0.992313	-0.151	0.127	0.0715
Rv3875	esxA	Rv1867		0.78	0.992313	0.0542	0.194	0.017
Rv3875	esxA	Rv3083		0.756	0.992313	0.0542	0.174	0.0189
Rv3875	esxA	Rv3063	cstA	0.51	0.992313	-0.0772	0.117	0.04
Rv3875	esxA	Rv2123	PPE37	0.51	0.992313	0.127	0.192	0.04
Rv3875	esxA	Rv2124c	metH	0.781	0.992313	0.0269	0.0967	0.0169
Rv3875	esxA	Rv2161c		0.67	0.992313	0.0788	0.185	0.0258
Rv3875	esxA	Rv2281	pitB	0.44	0.992313	-0.139	0.18	0.0468
Rv3875	esxA	Rv2300c		0.324	0.992313	0.176	0.178	0.0598
Rv3875	esxA	Rv2326c		0.229	0.992313	0.233	0.193	0.0729
Rv3875	esxA	Rv2108	PPE36	0.504	0.992313	0.116	0.174	0.0405
Rv3875	esxA	Rv2329c	narK1	0.471	0.992313	-0.128	0.177	0.0437
Rv3875	esxA	Rv2339	mmpL9	0.155	0.992313	0.192	0.135	0.0861
Rv3875	esxA	Rv2349c	plcC	0.304	0.992313	-0.163	0.158	0.0623
Rv3875	esxA	Rv2370c		0.223	0.992313	0.242	0.198	0.0739
Rv3875	esxA	Rv2380c	mbtE	0.103	0.992313	-0.265	0.162	0.0987
Rv3875	esxA	Rv2394	ggtB	0.62	0.992313	0.0609	0.123	0.0301
Rv3875	esxA	Rv2404c	lepA	0.864	0.992313	-0.0338	0.196	0.0104
Rv3875	esxA	Rv2332	mez	0.213	0.992313	-0.208	0.167	0.0755
Rv3875	esxA	Rv2101	helZ	0.119	0.992313	0.182	0.116	0.0944
Rv3875	esxA	Rv2075c		0.894	0.992313	0.0253	0.189	0.00809
Rv3875	esxA	Rv2072c	cobL	0.102	0.992313	-0.312	0.19	0.0991
Rv3875	esxA	Rv1877		0.219	0.992313	-0.205	0.166	0.0745
Rv3875	esxA	Rv1908c	katG	0.0972	0.992313	-0.231	0.139	0.1
Rv3875	esxA	Rv1917c	PPE34	0.174	0.992313	0.156	0.115	0.0824
Rv3875	esxA	Rv0042c		0.69	0.992313	0.0701	0.175	0.0242
Rv3875	esxA	Rv1937		0.951	0.992313	0.00825	0.135	0.00371
Rv3875	esxA	Rv1940	ribA1	0.699	0.992313	-0.0777	0.201	0.0234
Rv3875	esxA	Rv1967	mce3B	0.173	0.992313	0.246	0.18	0.0826
Rv3875	esxA	Rv1992c	ctpG	0.312	0.992313	-0.13	0.129	0.0614
Rv3875	esxA	Rv1997	ctpF	0.18	0.992313	-0.177	0.132	0.0812
Rv3875	esxA	Rv1999c		0.925	0.992313	-0.0115	0.122	0.00569
Rv3875	esxA	Rv2006	otsB1	0.103	0.992313	0.2	0.122	0.0987
Rv3875	esxA	Rv2016		0.786	0.992313	0.0338	0.125	0.0164
Rv3875	esxA	Rv2019		0.396	0.992313	0.14	0.164	0.0515
Rv3875	esxA	Rv2062c	cobN	0.151	0.992313	0.195	0.135	0.087
Rv3875	esxA	Rv2064	cobG	0.601	0.992313	-0.0865	0.165	0.0318
Rv3875	esxA	Rv2425c		0.0626	0.992313	-0.246	0.131	0.113
Rv3875	esxA	Rv2430c	PPE41	0.964	0.992313	-0.00928	0.203	0.00277
Rv3875	esxA	Rv2435c		0.482	0.992313	0.0857	0.122	0.0426
Rv3875	esxA	Rv2476c	gdh	0.669	0.992313	-0.0819	0.191	0.026
Rv3875	esxA	Rv2800		0.867	0.992313	0.0295	0.176	0.0102
Rv3875	esxA	Rv2809		0.294	0.992313	0.182	0.173	0.0636
Rv3875	esxA	Rv2823c		0.907	0.992313	0.0194	0.167	0.00705
Rv3875	esxA	Rv2828A		0.927	0.992313	0.0129	0.141	0.00553
Rv3875	esxA	Rv2888c	amiC	0.704	0.992313	0.0735	0.193	0.023
Rv3875	esxA	Rv2900c	fdhF	0.515	0.992313	-0.101	0.155	0.0395
Rv3875	esxA	Rv2920c	amt	0.137	0.992313	-0.242	0.162	0.0901
Rv3875	esxA	Rv2935	ppsE	0.462	0.992313	-0.0984	0.134	0.0446
Rv3875	esxA	Rv2940c	mas	0.614	0.992313	0.0667	0.132	0.0306
Rv3875	esxA	Rv2946c	pks1	0.101	0.992313	-0.147	0.0891	0.0992
Rv3875	esxA	Rv2947c	pks15	0.497	0.992313	0.111	0.163	0.0412
Rv3875	esxA	Rv2950c	fadD29	0.277	0.992313	-0.117	0.108	0.0658
Rv3875	esxA	Rv2955c		0.602	0.992313	-0.0666	0.127	0.0317
Rv3875	esxA	Rv2964	purU	0.555	0.992313	0.0966	0.164	0.0358
Rv3875	esxA	Rv3061c	fadE22	0.528	0.992313	0.0989	0.156	0.0383
Rv3875	esxA	Rv2790c	ltp1	0.565	0.992313	0.0847	0.147	0.0349
Rv3875	esxA	Rv3080c	pknK	0.585	0.992313	0.0919	0.168	0.0331
Rv3875	esxA	Rv2787		0.722	0.992313	0.0555	0.156	0.0216
Rv3875	esxA	Rv2752c		0.133	0.992313	-0.213	0.141	0.0909
Rv3875	esxA	Rv2481c		0.758	0.992313	0.0531	0.172	0.0187
Rv3875	esxA	Rv2482c	plsB2	0.828	0.992313	0.0364	0.168	0.0132
Rv3875	esxA	Rv2484c		0.288	0.992313	-0.177	0.166	0.0644
Rv3875	esxA	Rv2488c		0.503	0.992313	0.107	0.16	0.0407
Rv3875	esxA	Rv2504c	scoA	0.943	0.992313	0.0147	0.205	0.00436
Rv3875	esxA	Rv2524c	fas	0.7	0.992313	0.0537	0.139	0.0234
Rv3875	esxA	Rv2563		0.977	0.992313	-0.00508	0.178	0.00173
Rv3875	esxA	Rv2565		0.334	0.992313	0.155	0.16	0.0586
Rv3875	esxA	Rv2566		0.448	0.992313	-0.0959	0.126	0.046
Rv3875	esxA	Rv2591	PE_PGRS44	0.515	0.992313	0.125	0.192	0.0395
Rv3875	esxA	Rv2601	speE	0.338	0.992313	0.164	0.171	0.0581
Rv3875	esxA	Rv2624c		0.307	0.992313	0.116	0.113	0.0619
Rv3875	esxA	Rv2702	ppgK	0.467	0.992313	-0.104	0.142	0.0442
Rv3875	esxA	Rv2733c		0.901	0.992313	0.0241	0.194	0.00752
Rv3875	esxA	Rv2748c	ftsK	0.895	0.992313	0.0217	0.165	0.008
Rv3875	esxA	Rv2776c		0.115	0.992313	0.222	0.14	0.0955
Rv3875	esxA	Rv0041	leuS	0.0554	0.992313	-0.261	0.136	0.116
Rv3874	esxB	Rv3919c	gid	0.784	0.992313	0.0267	0.0975	0.0166
Rv3875	esxA	Rv0032	bioF2	0.351	0.992313	0.099	0.106	0.0566
Rv3874	esxB	Rv1166	lpqW	0.251	0.992313	0.179	0.156	0.0696
Rv3874	esxB	Rv1175c	fadH	0.352	0.992313	-0.174	0.187	0.0565
Rv3874	esxB	Rv1179c		0.109	0.992313	0.233	0.145	0.097
Rv3874	esxB	Rv1181	pks4	0.955	0.992313	-0.0126	0.222	0.00342
Rv3874	esxB	Rv1184c		0.501	0.992313	0.125	0.185	0.0408
Rv3874	esxB	Rv1196	PPE18	0.677	0.992313	-0.0944	0.226	0.0253
Rv3874	esxB	Rv1135c	PPE16	0.611	0.992313	-0.0855	0.168	0.0309
Rv3874	esxB	Rv1215c		0.653	0.992313	-0.069	0.153	0.0273
Rv3874	esxB	Rv1290c		0.104	0.992313	-0.209	0.128	0.0984
Rv3874	esxB	Rv1319c		0.673	0.992313	0.0885	0.21	0.0256
Rv3874	esxB	Rv1320c		0.175	0.992313	0.268	0.197	0.0822
Rv3874	esxB	Rv1329c	dinG	0.722	0.992313	0.0569	0.159	0.0216
Rv3874	esxB	Rv1353c		0.579	0.992313	-0.132	0.239	0.0336
Rv3874	esxB	Rv1358		0.624	0.992313	0.078	0.159	0.0297
Rv3874	esxB	Rv1217c		0.913	0.992313	0.0243	0.222	0.00664
Rv3874	esxB	Rv1103c	mazE3	0.225	0.992313	0.235	0.193	0.0735
Rv3874	esxB	Rv1068c	PE_PGRS20	0.654	0.992313	0.0608	0.135	0.0272
Rv3874	esxB	Rv1058	fadD14	0.36	0.992313	-0.131	0.143	0.0555
Rv3874	esxB	Rv0889c	citA	0.926	0.992313	0.0119	0.129	0.00561
Rv3874	esxB	Rv0890c		0.845	0.992313	-0.0315	0.161	0.0119
Rv3874	esxB	Rv0892		0.28	0.992313	0.162	0.15	0.0655
Rv3874	esxB	Rv0897c		0.947	0.992313	-0.0147	0.219	0.00406
Rv3874	esxB	Rv0920c		0.278	0.992313	-0.207	0.191	0.0658
Rv3874	esxB	Rv0924c	mntH	0.723	0.992313	-0.0571	0.161	0.0215
Rv3874	esxB	Rv0931c	pknD	0.556	0.992313	0.129	0.219	0.0357
Rv3874	esxB	Rv0962c	lprP	0.939	0.992313	-0.0115	0.149	0.00466
Rv3874	esxB	Rv0969	ctpV	0.477	0.992313	0.106	0.149	0.0431
Rv3874	esxB	Rv0973c	accA2	0.0516	0.992313	0.254	0.13	0.118
Rv3874	esxB	Rv0977	PE_PGRS16	0.51	0.992313	-0.118	0.179	0.0399
Rv3874	esxB	Rv0987		0.215	0.992313	-0.138	0.111	0.0751
Rv3874	esxB	Rv0989c	grcC2	0.977	0.992313	0.00463	0.16	0.00176
Rv3874	esxB	Rv1020	mfd	0.636	0.992313	0.0668	0.141	0.0287
Rv3874	esxB	Rv1028c	kdpD	0.614	0.992313	0.0645	0.128	0.0306
Rv3874	esxB	Rv1359		0.595	0.992313	-0.114	0.214	0.0322
Rv3874	esxB	Rv1384	carB	0.483	0.992313	0.134	0.191	0.0426
Rv3874	esxB	Rv1450c	PE_PGRS27	0.776	0.992313	0.0582	0.205	0.0172
Rv3874	esxB	Rv1469	ctpD	0.299	0.992313	0.143	0.137	0.063
Rv3874	esxB	Rv1726		0.121	0.992313	0.315	0.203	0.0939
Rv3874	esxB	Rv1739c		0.0956	0.992313	-0.349	0.208	0.101
Rv3874	esxB	Rv1753c	PPE24	0.67	0.992313	0.0617	0.145	0.0259
Rv3874	esxB	Rv1754c		0.844	0.992313	-0.0259	0.131	0.012
Rv3874	esxB	Rv1774		0.451	0.992313	0.195	0.258	0.0458
Rv3874	esxB	Rv1800	PPE28	0.98	0.992313	-0.00482	0.194	0.00151
Rv3874	esxB	Rv1802	PPE30	0.439	0.992313	0.137	0.177	0.0469
Rv3874	esxB	Rv1815		0.526	0.992313	-0.13	0.205	0.0385
Rv3874	esxB	Rv1821	secA2	0.149	0.992313	-0.293	0.202	0.0874
Rv3874	esxB	Rv1835c		0.592	0.992313	-0.125	0.233	0.0326
Rv3874	esxB	Rv1850	ureC	0.472	0.992313	-0.126	0.175	0.0436
Rv3874	esxB	Rv1867		0.723	0.992313	0.0782	0.221	0.0215
Rv3874	esxB	Rv1868		0.745	0.992313	0.0474	0.146	0.0197
Rv3874	esxB	Rv1877		0.531	0.992313	-0.117	0.187	0.0381
Rv3874	esxB	Rv1908c	katG	0.263	0.992313	-0.18	0.16	0.0679
Rv3874	esxB	Rv1704c	cycA	0.854	0.992313	-0.0322	0.175	0.0112
Rv3874	esxB	Rv0888		0.181	0.992313	-0.252	0.188	0.081
Rv3874	esxB	Rv1702c		0.724	0.992313	0.0821	0.233	0.0214
Rv3874	esxB	Rv1665	pks11	0.7	0.992313	-0.0591	0.153	0.0234
Rv3874	esxB	Rv1499		0.475	0.992313	0.159	0.222	0.0433
Rv3874	esxB	Rv1522c	mmpL12	0.897	0.992313	0.0196	0.151	0.00787
Rv3874	esxB	Rv1526c		0.544	0.992313	-0.0793	0.131	0.0368
Rv3874	esxB	Rv1527c	pks5	0.709	0.992313	0.0343	0.0919	0.0226
Rv3874	esxB	Rv1529	fadD24	0.49	0.992313	-0.116	0.168	0.0419
Rv3874	esxB	Rv1548c	PPE21	0.949	0.992313	-0.0109	0.169	0.00391
Rv3874	esxB	Rv1551	plsB1	0.091	0.992313	0.298	0.175	0.102
Rv3874	esxB	Rv1552	frdA	0.0504	0.992313	0.347	0.176	0.118
Rv3874	esxB	Rv1553	frdB	0.753	0.992313	0.0563	0.179	0.0191
Rv3874	esxB	Rv1562c	treZ	0.717	0.992313	-0.0801	0.221	0.022
Rv3874	esxB	Rv1563c	treY	0.758	0.992313	-0.052	0.169	0.0187
Rv3874	esxB	Rv1638	uvrA	0.344	0.992313	0.124	0.131	0.0574
Rv3874	esxB	Rv1640c	lysX	0.743	0.992313	-0.0728	0.222	0.0199
Rv3874	esxB	Rv1661	pks7	0.314	0.992313	0.142	0.141	0.0611
Rv3874	esxB	Rv1662	pks8	0.305	0.992313	0.141	0.137	0.0622
Rv3874	esxB	Rv1682		0.551	0.992313	-0.0882	0.148	0.0361
Rv3874	esxB	Rv0882		0.926	0.992313	0.0161	0.174	0.00561
Rv3874	esxB	Rv0878c	PPE13	0.831	0.992313	0.0175	0.0817	0.013
Rv3874	esxB	Rv0860	fadB	0.248	0.992313	0.246	0.212	0.07
Rv3874	esxB	Rv0186	bglS	0.601	0.992313	-0.104	0.199	0.0317
Rv3874	esxB	Rv0194		0.794	0.992313	0.0442	0.169	0.0159
Rv3874	esxB	Rv0197		0.495	0.992313	0.154	0.225	0.0414
Rv3874	esxB	Rv0210		0.872	0.992313	0.0371	0.231	0.00974
Rv3874	esxB	Rv0212c	nadR	0.525	0.992313	0.0998	0.157	0.0385
Rv3874	esxB	Rv0218		0.11	0.992313	-0.3	0.187	0.0968
Rv3874	esxB	Rv0236c	aftD	0.201	0.992313	-0.167	0.13	0.0776
Rv3874	esxB	Rv0242c	fabG4	0.965	0.992313	0.0095	0.214	0.00269
Rv3874	esxB	Rv0252	nirB	0.612	0.992313	-0.0792	0.156	0.0307
Rv3874	esxB	Rv0261c	narK3	0.348	0.992313	0.17	0.18	0.057
Rv3874	esxB	Rv0266c	oplA	0.123	0.992313	-0.17	0.11	0.0934
Rv3874	esxB	Rv0271c	fadE6	0.176	0.992313	-0.27	0.199	0.082
Rv3874	esxB	Rv0288	esxH	0.449	0.992313	0.142	0.188	0.0459
Rv3874	esxB	Rv0293c		0.58	0.992313	-0.0935	0.169	0.0336
Rv3874	esxB	Rv0304c	PPE5	0.573	0.992313	0.0683	0.121	0.0342
Rv3874	esxB	Rv0170	mce1B	0.33	0.992313	0.193	0.198	0.0591
Rv3874	esxB	Rv0305c	PPE6	0.627	0.992313	0.0704	0.145	0.0295
Rv3874	esxB	Rv0166	fadD5	0.832	0.992313	-0.0299	0.141	0.0129
Rv3874	esxB	Rv0143c		0.953	0.992313	-0.0119	0.202	0.00355
Rv3874	esxB	Rv0026		0.221	0.992313	0.174	0.142	0.0741
Rv3874	esxB	Rv0029		0.974	0.992313	-0.00613	0.186	0.002
Rv3874	esxB	Rv0032	bioF2	0.784	0.992313	0.0326	0.118	0.0167
Rv3874	esxB	Rv0035	fadD34	0.937	0.992313	0.0175	0.221	0.0048
Rv3874	esxB	Rv0041	leuS	0.183	0.992313	-0.202	0.152	0.0807
Rv3874	esxB	Rv0042c		0.691	0.992313	0.0797	0.2	0.0242
Rv3874	esxB	Rv0044c		0.327	0.992313	-0.215	0.22	0.0594
Rv3874	esxB	Rv0052		0.233	0.992313	-0.26	0.218	0.0723
Rv3874	esxB	Rv0064		0.47	0.992313	-0.0891	0.123	0.0438
Rv3874	esxB	Rv0087	hycE	0.791	0.992313	0.0578	0.218	0.0161
Rv3874	esxB	Rv0101	nrp	0.598	0.992313	0.0615	0.116	0.032
Rv3874	esxB	Rv0104		0.861	0.992313	0.0204	0.116	0.0106
Rv3874	esxB	Rv0107c	ctpI	0.944	0.992313	-0.0107	0.151	0.00429
Rv3874	esxB	Rv0113	gmhA	0.887	0.992313	-0.0263	0.185	0.00863
Rv3874	esxB	Rv0115	hddA	0.85	0.992313	-0.0437	0.231	0.0115
Rv3874	esxB	Rv0159c	PE3	0.372	0.992313	0.154	0.173	0.0541
Rv3874	esxB	Rv1917c	PPE34	0.208	0.992313	0.159	0.126	0.0763
Rv3874	esxB	Rv0338c		0.225	0.992313	-0.279	0.23	0.0735
Rv3874	esxB	Rv0373c		0.343	0.992313	0.223	0.235	0.0575
Rv3874	esxB	Rv0613c		0.647	0.992313	-0.0963	0.21	0.0278
Rv3874	esxB	Rv0622		0.75	0.992313	-0.0563	0.176	0.0194
Rv3874	esxB	Rv0630c	recB	0.537	0.992313	0.113	0.183	0.0375
Rv3874	esxB	Rv0631c	recC	0.103	0.992313	0.323	0.197	0.0987
Rv3874	esxB	Rv0648		0.25	0.992313	-0.171	0.148	0.0698
Rv3874	esxB	Rv0672	fadE8	0.461	0.992313	-0.121	0.164	0.0447
Rv3874	esxB	Rv0698		0.773	0.992313	0.0599	0.208	0.0175
Rv3874	esxB	Rv0726c		0.624	0.992313	0.0705	0.144	0.0297
Rv3874	esxB	Rv0729	xylB	0.253	0.992313	-0.24	0.21	0.0692
Rv3874	esxB	Rv0753c	mmsA	0.122	0.992313	-0.336	0.217	0.0936
Rv3874	esxB	Rv0755c	PPE12	0.967	0.992313	-0.00893	0.214	0.00253
Rv3874	esxB	Rv0758	phoR	0.614	0.992313	-0.103	0.204	0.0306
Rv3874	esxB	Rv0785		0.676	0.992313	-0.0922	0.22	0.0254
Rv3874	esxB	Rv0846c		0.34	0.992313	-0.127	0.133	0.0578
Rv3874	esxB	Rv0858c	dapC	0.594	0.992313	-0.0921	0.172	0.0324
Rv3874	esxB	Rv0594	mce2F	0.19	0.992313	-0.276	0.21	0.0795
Rv3874	esxB	Rv0339c		0.207	0.992313	0.179	0.142	0.0764
Rv3874	esxB	Rv0591	mce2C	0.608	0.992313	0.0803	0.157	0.0311
Rv3874	esxB	Rv0576		0.871	0.992313	-0.0277	0.17	0.00988
Rv3874	esxB	Rv0386		0.924	0.992313	-0.0161	0.168	0.00581
Rv3874	esxB	Rv0392c	ndhA	0.941	0.992313	0.013	0.176	0.00448
Rv3874	esxB	Rv0399c	lpqK	0.697	0.992313	-0.079	0.203	0.0236
Rv3874	esxB	Rv0402c	mmpL1	0.874	0.992313	0.0224	0.141	0.00965
Rv3874	esxB	Rv0404	fadD30	0.0786	0.992313	-0.343	0.195	0.106
Rv3874	esxB	Rv0405	pks6	0.758	0.992313	0.0387	0.125	0.0187
Rv3874	esxB	Rv0410c	pknG	0.115	0.992313	0.299	0.189	0.0953
Rv3874	esxB	Rv0435c		0.912	0.992313	0.0218	0.197	0.00672
Rv3874	esxB	Rv0446c		0.123	0.992313	-0.276	0.178	0.0935
Rv3874	esxB	Rv0453	PPE11	0.594	0.992313	-0.111	0.208	0.0323
Rv3874	esxB	Rv0457c		0.332	0.992313	-0.185	0.19	0.0588
Rv3874	esxB	Rv0458		0.413	0.992313	0.104	0.127	0.0497
Rv3874	esxB	Rv0469	umaA	0.339	0.992313	0.214	0.224	0.0579
Rv3874	esxB	Rv0507	mmpL2	0.348	0.992313	0.128	0.137	0.0569
Rv3874	esxB	Rv0565c		0.111	0.992313	-0.319	0.2	0.0964
Rv3874	esxB	Rv0578c	PE_PGRS7	0.722	0.992313	0.0731	0.205	0.0216
Rv3875	esxA	Rv0035	fadD34	0.548	0.992313	0.116	0.193	0.0365
Rv3874	esxB	Rv1918c	PPE35	0.744	0.992313	-0.0549	0.168	0.0198
Rv3874	esxB	Rv1940	ribA1	0.558	0.992313	0.133	0.226	0.0356
Rv3874	esxB	Rv3447c	eccC4	0.772	0.992313	0.0512	0.177	0.0175
Rv3874	esxB	Rv3478	PPE60	0.257	0.992313	-0.224	0.197	0.0687
Rv3874	esxB	Rv3479		0.846	0.992313	0.0346	0.178	0.0118
Rv3874	esxB	Rv3487c	lipF	0.313	0.992313	0.206	0.204	0.0612
Rv3874	esxB	Rv3506	fadD17	0.206	0.992313	-0.195	0.154	0.0767
Rv3874	esxB	Rv3531c		0.347	0.992313	0.201	0.214	0.057
Rv3874	esxB	Rv3434c		0.679	0.992313	-0.0575	0.139	0.0251
Rv3874	esxB	Rv3539	PPE63	0.783	0.992313	0.0516	0.187	0.0167
Rv3874	esxB	Rv3555c		0.446	0.992313	-0.112	0.146	0.0462
Rv3874	esxB	Rv3573c	fadE34	0.225	0.992313	0.163	0.134	0.0735
Rv3874	esxB	Rv3621c	PPE65	0.859	0.992313	-0.0403	0.227	0.0108
Rv3874	esxB	Rv3630		0.475	0.992313	-0.141	0.196	0.0433
Rv3874	esxB	Rv3665c	dppB	0.347	0.992313	-0.119	0.126	0.057
Rv3874	esxB	Rv3667	acs	0.784	0.992313	0.049	0.179	0.0166
Rv3874	esxB	Rv3554	fdxB	0.918	0.992313	-0.025	0.243	0.00624
Rv3874	esxB	Rv3417c	groEL1	0.139	0.992313	-0.302	0.204	0.0895
Rv3874	esxB	Rv3391	acrA1	0.739	0.992313	0.0676	0.202	0.0203
Rv3874	esxB	Rv3378c		0.105	0.992313	0.315	0.194	0.0981
Rv3874	esxB	Rv3169		0.339	0.992313	0.215	0.224	0.058
Rv3874	esxB	Rv3189		0.527	0.992313	0.126	0.199	0.0384
Rv3874	esxB	Rv3195		0.499	0.992313	-0.153	0.225	0.041
Rv3874	esxB	Rv3229c	desA3	0.711	0.992313	0.0683	0.184	0.0225
Rv3874	esxB	Rv3239c		0.573	0.992313	0.104	0.184	0.0342
Rv3874	esxB	Rv3240c	secA1	0.397	0.992313	-0.133	0.157	0.0514
Rv3874	esxB	Rv3262	fbiB	0.796	0.992313	0.0422	0.163	0.0157
Rv3874	esxB	Rv3296	lhr	0.131	0.992313	0.236	0.156	0.0915
Rv3874	esxB	Rv3299c	atsB	0.748	0.992313	-0.0378	0.118	0.0195
Rv3874	esxB	Rv3339c	icd1	0.0781	0.992313	0.354	0.2	0.107
Rv3874	esxB	Rv3343c	PPE54	0.969	0.992313	-0.00684	0.176	0.00236
Rv3874	esxB	Rv3347c	PPE55	0.948	0.992313	0.00681	0.104	0.00399
Rv3874	esxB	Rv3350c	PPE56	0.0929	0.992313	-0.162	0.096	0.102
Rv3874	esxB	Rv3365c		0.346	0.992313	0.184	0.195	0.0572
Rv3874	esxB	Rv3377c		0.121	0.992313	0.242	0.156	0.0938
Rv3874	esxB	Rv3698		0.498	0.992313	-0.117	0.173	0.0411
Rv3874	esxB	Rv3701c	egtD	0.763	0.992313	0.0503	0.167	0.0183
Rv3874	esxB	Rv3719		0.69	0.992313	0.0872	0.218	0.0242
Rv3874	esxB	Rv3728		0.465	0.992313	0.133	0.181	0.0443
Rv3874	esxB	Rv3886c	mycP2	0.916	0.992313	-0.0125	0.118	0.00641
Rv3874	esxB	Rv3887c	eccD2	0.705	0.992313	-0.0485	0.128	0.023
Rv3874	esxB	Rv3888c		0.266	0.992313	0.167	0.15	0.0675
Rv3874	esxB	Rv3889c	espG2	0.834	0.992313	0.0309	0.148	0.0127
Rv3874	esxB	Rv3892c	PPE69	0.874	0.992313	-0.0225	0.141	0.00966
Rv3874	esxB	Rv3894c	eccC2	0.373	0.992313	-0.0816	0.0915	0.054
Rv3874	esxB	Rv3895c	eccB2	0.928	0.992313	0.0133	0.147	0.00548
Rv3874	esxB	Rv3899c		0.53	0.992313	-0.0723	0.115	0.0381
Rv3874	esxB	Rv3900c		0.662	0.992313	0.0927	0.211	0.0266
Rv3874	esxB	Rv3903c		0.512	0.992313	0.0885	0.135	0.0398
Rv3874	esxB	Rv3910		0.707	0.992313	0.0722	0.192	0.0228
Rv3875	esxA	Rv3910		0.75	0.992313	0.0551	0.173	0.0193
Rv3875	esxA	Rv0006	gyrA	0.886	0.992313	0.0271	0.189	0.00869
Rv3875	esxA	Rv0026		0.228	0.992313	0.163	0.135	0.073
Rv3875	esxA	Rv0029		0.95	0.992313	-0.0103	0.163	0.00382
Rv3874	esxB	Rv3885c	eccE2	0.849	0.992313	-0.0279	0.147	0.0115
Rv3874	esxB	Rv3144c	PPE52	0.6	0.992313	0.118	0.225	0.0319
Rv3874	esxB	Rv3884c	eccA2	0.812	0.992313	0.0438	0.184	0.0144
Rv3874	esxB	Rv3879c	espK	0.681	0.992313	-0.0592	0.144	0.025
Rv3874	esxB	Rv3729		0.454	0.992313	-0.11	0.146	0.0454
Rv3874	esxB	Rv3743c	ctpJ	0.694	0.992313	-0.0767	0.194	0.0239
Rv3874	esxB	Rv3776		0.414	0.992313	-0.134	0.164	0.0495
Rv3874	esxB	Rv3779		0.497	0.992313	-0.131	0.192	0.0412
Rv3874	esxB	Rv3785		0.802	0.992313	0.0507	0.202	0.0153
Rv3874	esxB	Rv3793	embC	0.543	0.992313	0.124	0.203	0.0369
Rv3874	esxB	Rv3795	embB	0.713	0.992313	-0.0566	0.154	0.0223
Rv3874	esxB	Rv3800c	pks13	0.155	0.992313	0.256	0.18	0.0862
Rv3874	esxB	Rv3811		0.273	0.992313	0.209	0.191	0.0665
Rv3874	esxB	Rv3812	PE_PGRS62	0.226	0.992313	-0.171	0.141	0.0734
Rv3874	esxB	Rv3825c	pks2	0.303	0.992313	0.104	0.101	0.0625
Rv3874	esxB	Rv3829c		0.861	0.992313	0.0394	0.225	0.0106
Rv3874	esxB	Rv3860		0.808	0.992313	-0.0342	0.14	0.0148
Rv3874	esxB	Rv3864	espE	0.724	0.992313	-0.0765	0.216	0.0215
Rv3874	esxB	Rv3869	eccB1	0.755	0.992313	0.0725	0.232	0.0189
Rv3874	esxB	Rv3882c	eccE1	0.936	0.992313	-0.013	0.16	0.00491
Rv3874	esxB	Rv1937		0.365	0.992313	0.129	0.142	0.055
Rv3874	esxB	Rv3138	pflA	0.934	0.992313	-0.0139	0.167	0.00502
Rv3874	esxB	Rv3121	cyp141	0.619	0.992313	0.112	0.225	0.0301
Rv3874	esxB	Rv2326c		0.233	0.992313	0.263	0.22	0.0723
Rv3874	esxB	Rv2329c	narK1	0.328	0.992313	-0.192	0.196	0.0593
Rv3874	esxB	Rv2332	mez	0.365	0.992313	-0.166	0.183	0.0549
Rv3874	esxB	Rv2339	mmpL9	0.0454	0.992313	0.313	0.155	0.121
Rv3874	esxB	Rv2349c	plcC	0.58	0.992313	-0.0979	0.177	0.0336
Rv3874	esxB	Rv2370c		0.177	0.992313	0.291	0.215	0.0819
Rv3874	esxB	Rv2300c		0.258	0.992313	0.23	0.203	0.0686
Rv3874	esxB	Rv2380c	mbtE	0.223	0.992313	-0.211	0.173	0.0738
Rv3874	esxB	Rv2425c		0.0646	0.992313	-0.275	0.148	0.112
Rv3874	esxB	Rv2430c	PPE41	0.712	0.992313	-0.0846	0.229	0.0224
Rv3874	esxB	Rv2435c		0.904	0.992313	-0.0163	0.134	0.00735
Rv3874	esxB	Rv2438c	nadE	0.268	0.992313	0.165	0.149	0.0672
Rv3874	esxB	Rv2476c	gdh	0.914	0.992313	-0.0226	0.209	0.00654
Rv3874	esxB	Rv2482c	plsB2	0.646	0.992313	0.0851	0.185	0.0279
Rv3874	esxB	Rv2404c	lepA	0.848	0.992313	0.0427	0.222	0.0116
Rv3874	esxB	Rv3125c	PPE49	0.724	0.992313	-0.0363	0.103	0.0214
Rv3874	esxB	Rv2281	pitB	0.334	0.992313	-0.197	0.204	0.0586
Rv3874	esxB	Rv2124c	metH	0.65	0.992313	-0.0476	0.105	0.0276
Rv3874	esxB	Rv1967	mce3B	0.193	0.992313	0.265	0.204	0.0788
Rv3874	esxB	Rv1992c	ctpG	0.521	0.992313	-0.0933	0.145	0.0389
Rv3874	esxB	Rv1997	ctpF	0.154	0.992313	-0.215	0.15	0.0864
Rv3874	esxB	Rv1999c		0.186	0.992313	0.17	0.128	0.0801
Rv3874	esxB	Rv2006	otsB1	0.258	0.992313	0.153	0.135	0.0685
Rv3874	esxB	Rv2016		0.835	0.992313	0.0285	0.136	0.0127
Rv3874	esxB	Rv2161c		0.754	0.992313	0.0604	0.192	0.019
Rv3874	esxB	Rv2019		0.341	0.992313	0.173	0.182	0.0577
Rv3874	esxB	Rv2064	cobG	0.743	0.992313	-0.0615	0.187	0.0199
Rv3874	esxB	Rv2072c	cobL	0.193	0.992313	-0.284	0.218	0.0789
Rv3874	esxB	Rv2075c		0.862	0.992313	0.0376	0.217	0.0105
Rv3874	esxB	Rv2101	helZ	0.173	0.992313	0.175	0.128	0.0826
Rv3874	esxB	Rv2108	PPE36	0.691	0.992313	0.0792	0.199	0.0241
Rv3874	esxB	Rv2123	PPE37	0.295	0.992313	0.23	0.219	0.0635
Rv3874	esxB	Rv2062c	cobN	0.981	0.992313	0.00339	0.146	0.00141
Rv3874	esxB	Rv2488c		0.513	0.992313	0.118	0.18	0.0397
Rv3874	esxB	Rv2484c		0.509	0.992313	-0.125	0.189	0.04
Rv3874	esxB	Rv2504c	scoA	0.57	0.992313	0.131	0.23	0.0345
Rv3874	esxB	Rv2828A		0.775	0.992313	-0.0435	0.152	0.0173
Rv3874	esxB	Rv2888c	amiC	0.839	0.992313	0.0447	0.22	0.0123
Rv3874	esxB	Rv2900c	fdhF	0.348	0.992313	-0.165	0.176	0.0569
Rv3874	esxB	Rv2920c	amt	0.283	0.992313	-0.195	0.182	0.065
Rv3874	esxB	Rv2935	ppsE	0.413	0.992313	-0.122	0.148	0.0497
Rv3874	esxB	Rv2946c	pks1	0.108	0.992313	-0.161	0.0998	0.0973
Rv3874	esxB	Rv2823c		0.714	0.992313	-0.0695	0.19	0.0222
Rv3874	esxB	Rv2947c	pks15	0.658	0.992313	0.0795	0.18	0.0268
Rv3874	esxB	Rv2964	purU	0.972	0.992313	-0.00639	0.181	0.00214
Rv3874	esxB	Rv3061c	fadE22	0.463	0.992313	0.129	0.175	0.0445
Rv3874	esxB	Rv3063	cstA	0.215	0.992313	-0.151	0.122	0.0752
Rv3874	esxB	Rv3080c	pknK	0.822	0.992313	0.0424	0.188	0.0137
Rv3874	esxB	Rv3083		0.581	0.992313	0.108	0.195	0.0335
Rv3874	esxB	Rv3113		0.306	0.992313	0.254	0.247	0.0621
Rv3874	esxB	Rv2950c	fadD29	0.306	0.992313	-0.116	0.114	0.0621
Rv3874	esxB	Rv2800		0.612	0.992313	-0.0947	0.186	0.0308
Rv3874	esxB	Rv2809		0.919	0.992313	0.0199	0.195	0.00618
Rv3874	esxB	Rv2787		0.696	0.992313	0.0669	0.171	0.0237
Rv3874	esxB	Rv2524c	fas	0.707	0.992313	0.0585	0.155	0.0228
Rv3874	esxB	Rv2563		0.269	0.992313	0.206	0.186	0.067
Rv3874	esxB	Rv2565		0.715	0.992313	0.066	0.181	0.0221
Rv3874	esxB	Rv2566		0.526	0.992313	-0.0867	0.137	0.0384
Rv3874	esxB	Rv2591	PE_PGRS44	0.298	0.992313	0.22	0.211	0.0631
Rv3874	esxB	Rv2601	speE	0.949	0.992313	0.0124	0.193	0.00391
Rv3874	esxB	Rv2790c	ltp1	0.632	0.992313	0.0787	0.164	0.0291
Rv3874	esxB	Rv2624c		0.199	0.992313	0.155	0.121	0.0777
Rv3874	esxB	Rv2733c		0.803	0.992313	0.0539	0.216	0.0151
Rv3874	esxB	Rv2748c	ftsK	0.654	0.992313	0.0842	0.188	0.0272
Rv3874	esxB	Rv2752c		0.061	0.992313	-0.297	0.158	0.113
Rv3874	esxB	Rv2776c		0.387	0.992313	0.136	0.157	0.0525
Rv3874	esxB	Rv2702	ppgK	0.671	0.992313	-0.0676	0.159	0.0258
Rv3875	esxA	Rv3919c	gid	0.969	0.992313	0.00337	0.0859	0.00238
Rv3874	esxB	Rv1371		0.988	0.99775	0.00339	0.227	0.000906
Rv3874	esxB	Rv2394	ggtB	0.992	0.998505	-0.00137	0.134	0.000617
Rv3874	esxB	Rv2955c		0.992	0.998505	0.00153	0.145	0.000639
Rv3874	esxB	Rv2940c	mas	0.997	0.998626	-0.000634	0.149	0.000257
Rv3875	esxA	Rv0159c	PE3	0.995	0.998626	0.00105	0.154	0.000414
Rv3875	esxA	Rv1529	fadD24	0.996	0.998626	-0.000812	0.151	0.000326
Rv3874	esxB	Rv2481c		0.999	0.999	-0.000334	0.189	0.000107
