## Supplementary material for "Evolution of *Mycobacterium tuberculosis* transcription regulation is associated with increased transmission and drug resistance": TableS7 phylogenomics analyses

### Sheet: Modernity
						Observed Variants Modern		Observed Variants Ancient
locus	lineage	total strains	mutational events	observed root distance	permutation mean root distance	n permutations > observed	est pvalue greater	n permutations < observed	est pvalue less
slfR	L1	4120	52	0.000192996	0.00019434	73385	0.73385	26615	0.26615
slfR	L2	16270	33	0.000186512	0.000188584	83001	0.83001	16999	0.16999
slfR	L4	28817	226	0.000174421	0.00017158	0	1e-05	100000	1
whiB6	L1	4120	45	0.000185882	0.000194332	99695	0.99695	305	0.00305
whiB6	L2	16270	341	0.000193654	0.000188584	0	1e-05	100000	1
whiB6	L4	28817	369	0.000176121	0.00017158	0	1e-05	100000	1
espA upstream	L1	4120	28	0.000182611	0.000194351	99748	0.99748	252	0.00252
espA upstream	L2	16270	6	0.000182965	0.000188601	86742	0.86742	13258	0.13258
espA upstream	L4	28817	15	0.000169636	0.000171578	78184	0.78184	21816	0.21816

### Sheet: Antibiotics
locus	antibiotic	lineage	total strains	locus mutational events	locus variant strains	locus variant fraction	antibiotic resistant strains	resistant fraction	observed locus-resistant overlap	permutation mean overlap	n permutations > observed	est pvalue greater	BH alpha	BH Significance
whiB6	isoniazid	L1	4120	45	2786	0.676214	588	0.142718	0.146693	0.125485	30737	0.30737	0.419141	FALSE
whiB6	isoniazid	L2	16270	341	1131	0.0695144	9792	0.601844	0.613141	0.448739	0	1e-05	4.5e-05	TRUE
whiB6	isoniazid	L4	28817	369	698	0.0242218	7215	0.250373	0.299802	0.171364	0	1e-05	4.5e-05	TRUE
whiB6	rifampicin	L1	4120	45	2786	0.676214	500	0.121359	0.114654	0.108025	41540	0.4154	0.534086	FALSE
whiB6	rifampicin	L2	16270	341	1131	0.0695144	9544	0.586601	0.670675	0.457069	0	1e-05	4.5e-05	TRUE
whiB6	rifampicin	L4	28817	369	698	0.0242218	6983	0.242322	0.291409	0.164933	0	1e-05	4.5e-05	TRUE
whiB6	streptomycin	L1	4120	45	2786	0.676214	637	0.154612	0.135984	0.144503	55076	0.55076	0.627367	FALSE
whiB6	streptomycin	L2	16270	341	1131	0.0695144	10537	0.647634	0.666134	0.50061	0	1e-05	4.5e-05	TRUE
whiB6	streptomycin	L4	28817	369	698	0.0242218	4888	0.169622	0.18417	0.110467	1	1e-05	4.5e-05	TRUE
whiB6	ethambutol	L1	4120	45	2786	0.676214	321	0.0779126	0.105843	0.068154	14656	0.14656	0.2748	FALSE
whiB6	ethambutol	L2	16270	341	1131	0.0695144	7329	0.450461	0.545368	0.329947	0	1e-05	4.5e-05	TRUE
whiB6	ethambutol	L4	28817	369	698	0.0242218	4341	0.15064	0.186405	0.0948213	0	1e-05	4.5e-05	TRUE
whiB6	pyrazinamide	L1	4120	45	2786	0.676214	246	0.0597087	0.0332418	0.0503242	67834	0.67834	0.709891	FALSE
whiB6	pyrazinamide	L2	16270	341	1131	0.0695144	6208	0.381561	0.466379	0.268501	0	1e-05	4.5e-05	TRUE
whiB6	pyrazinamide	L4	28817	369	698	0.0242218	3787	0.131415	0.16904	0.0747338	0	1e-05	4.5e-05	TRUE
espACD upstream	isoniazid	L1	4120	28	2297	0.557524	588	0.142718	0.106441	0.125431	62156	0.62156	0.665957	FALSE
espACD upstream	isoniazid	L2	16270	6	114	0.00700676	9792	0.601844	0.488112	0.448706	50325	0.50325	0.612061	FALSE
espACD upstream	isoniazid	L4	28817	15	322	0.011174	7215	0.250373	0.340467	0.171194	4294	0.04294	0.12882	FALSE
espACD upstream	rifampicin	L1	4120	28	2297	0.557524	500	0.121359	0.169602	0.108215	13851	0.13851	0.270998	FALSE
espACD upstream	rifampicin	L2	16270	6	114	0.00700676	9544	0.586601	0.517655	0.456884	32419	0.32419	0.429075	FALSE
espACD upstream	rifampicin	L4	28817	15	322	0.011174	6983	0.242322	0.274047	0.164646	11741	0.11741	0.257686	FALSE
espACD upstream	streptomycin	L1	4120	28	2297	0.557524	637	0.154612	0.130666	0.144102	55766	0.55766	0.627367	FALSE
espACD upstream	streptomycin	L2	16270	6	114	0.00700676	10537	0.647634	0.718648	0.500775	12139	0.12139	0.257686	FALSE
espACD upstream	streptomycin	L4	28817	15	322	0.011174	4888	0.169622	0.138991	0.110279	30442	0.30442	0.419141	FALSE
espACD upstream	ethambutol	L1	4120	28	2297	0.557524	321	0.0779126	0.0897999	0.068469	27851	0.27851	0.415902	FALSE
espACD upstream	ethambutol	L2	16270	6	114	0.00700676	7329	0.450461	0.436723	0.329721	28651	0.28651	0.415902	FALSE
espACD upstream	ethambutol	L4	28817	15	322	0.011174	4341	0.15064	0.242214	0.0951678	3501	0.03501	0.120086	FALSE
espACD upstream	pyrazinamide	L1	4120	28	2297	0.557524	246	0.0597087	0.116372	0.0502647	5583	0.05583	0.157022	FALSE
espACD upstream	pyrazinamide	L2	16270	6	114	0.00700676	6208	0.381561	0.379487	0.268702	22333	0.22333	0.358923	FALSE
espACD upstream	pyrazinamide	L4	28817	15	322	0.011174	3787	0.131415	0.0617536	0.0747384	61733	0.61733	0.665957	FALSE
slfR	isoniazid	L1	4120	52	139	0.0337379	588	0.142718	0.175519	0.125272	12598	0.12598	0.257686	FALSE
slfR	isoniazid	L2	16270	33	54	0.00331899	9792	0.601844	0.436364	0.448368	55220	0.5522	0.627367	FALSE
slfR	isoniazid	L4	28817	226	946	0.0328278	7215	0.250373	0.221486	0.171281	2028	0.02028	0.0829636	FALSE
slfR	rifampicin	L1	4120	52	139	0.0337379	500	0.121359	0.134615	0.107777	24775	0.24775	0.38444	FALSE
slfR	rifampicin	L2	16270	33	54	0.00331899	9544	0.586601	0.466667	0.457367	45453	0.45453	0.568162	FALSE
slfR	rifampicin	L4	28817	226	946	0.0328278	6983	0.242322	0.197075	0.164771	8619	0.08619	0.215475	FALSE
slfR	streptomycin	L1	4120	52	139	0.0337379	637	0.154612	0.231685	0.14433	3573	0.03573	0.120086	FALSE
slfR	streptomycin	L2	16270	33	54	0.00331899	10537	0.647634	0.45404	0.500477	71222	0.71222	0.728407	FALSE
slfR	streptomycin	L4	28817	226	946	0.0328278	4888	0.169622	0.14653	0.110358	3736	0.03736	0.120086	FALSE
slfR	ethambutol	L1	4120	52	139	0.0337379	321	0.0779126	0.0961538	0.0684357	20562	0.20562	0.355881	FALSE
slfR	ethambutol	L2	16270	33	54	0.00331899	7329	0.450461	0.391919	0.329902	21640	0.2164	0.358923	FALSE
slfR	ethambutol	L4	28817	226	946	0.0328278	4341	0.15064	0.112768	0.0947735	16192	0.16192	0.291456	FALSE
slfR	pyrazinamide	L1	4120	52	139	0.0337379	246	0.0597087	0.0961538	0.0502924	7017	0.07017	0.185744	FALSE
slfR	pyrazinamide	L2	16270	33	54	0.00331899	6208	0.381561	0.212121	0.268508	77691	0.77691	0.77691	FALSE
slfR	pyrazinamide	L4	28817	226	946	0.0328278	3787	0.131415	0.0957769	0.0748308	10522	0.10522	0.249205	FALSE

### Sheet: Transmission
							Less Transmission (Longer)		More Transmission (Shorter)
locus	lineage	tree	total strains	mutational events	observed mean TBL	mean permutation mean TBL	n permutations > observed	est pvalue greater	n permutations < observed	est pvalue less
slfR	L1	all	4120	52	90.6599	82.7803	17718	0.17718	82282	0.82282
slfR	L2	all	16270	33	42.2561	30.3327	3060	0.0306	96940	0.9694
slfR	L4	all	28817	226	37.0822	39.8866	86111	0.86111	13889	0.13889
whiB6	L1	all	4120	45	77.7602	82.7707	69949	0.69949	30051	0.30051
whiB6	L2	all	16270	341	22.194	30.3338	100000	1	0	1e-05
whiB6	L4	all	28817	369	35.9005	39.8887	97728	0.97728	2272	0.02272
espA upstream	L1	all	4120	28	75.7747	82.7642	71539	0.71539	28461	0.28461
espA upstream	L2	all	16270	6	29.8867	30.2853	46879	0.46879	53121	0.53121
espA upstream	L4	all	28817	15	50.4137	39.8682	14689	0.14689	85311	0.85311
slfR	L1	sensitive	2987	37	98.509	87.6752	14773	0.14773	85227	0.85227
slfR	L2	sensitive	4892	15	52.2556	37.533	6447	0.06447	93553	0.93553
slfR	L4	sensitive	18886	160	41.5422	42.889	66274	0.66274	33726	0.33726
whiB6	L1	sensitive	2987	36	75.9256	87.6752	86995	0.86995	13005	0.13005
whiB6	L2	sensitive	4892	86	32.6128	37.554	90006	0.90006	9994	0.09994
whiB6	L4	sensitive	18886	214	39.8662	42.8696	86590	0.8659	13410	0.1341
espA upstream	L1	sensitive	2987	24	85.8656	87.736	54152	0.54152	45848	0.45848
espA upstream	L2	sensitive	4892	3	27.5939	37.5923	64579	0.64579	35421	0.35421
espA upstream	L4	sensitive	18886	10	42.0046	42.8332	50198	0.50198	49802	0.49802
slfR	L1	resistant	1133	17	108.263	97.5181	26344	0.26344	73656	0.73656
slfR	L2	resistant	11378	20	41.9718	30.9338	10717	0.10717	89283	0.89283
slfR	L4	resistant	9931	79	41.3399	45.0999	76062	0.76062	23938	0.23938
whiB6	L1	resistant	1133	20	109.58	97.5562	22671	0.22671	77329	0.77329
whiB6	L2	resistant	11378	264	20.786	30.8943	100000	1	0	1e-05
whiB6	L4	resistant	9931	163	39.7524	45.1025	93125	0.93125	6875	0.06875
espA upstream	L1	resistant	1133	14	82.6839	97.5423	76761	0.76761	23239	0.23239
espA upstream	L2	resistant	11378	6	37.5404	30.9347	30525	0.30525	69475	0.69475
espA upstream	L4	resistant	9931	6	59.4763	45.0326	21519	0.21519	78481	0.78481
