## Supplementary material for "Evolution of *Mycobacterium tuberculosis* transcription regulation is associated with increased transmission and drug resistance": TableS9 primers and reagents

### Sheet: library generation primers
Name	Sequence	Purpose	barcode
oPCf108	CAGACGTGTGCTCTTCCGATCTCCATAATATNNNNNNN	Barcoded RT primer	CCATAATAT
oPCf109	CAGACGTGTGCTCTTCCGATCTGCGGCTCTTNNNNNNN	Barcoded RT primer	GCGGCTCTT
oPCf110	CAGACGTGTGCTCTTCCGATCTCACATCGCTNNNNNNN	Barcoded RT primer	CACATCGCT
oPCf111	CAGACGTGTGCTCTTCCGATCTTTATCCTGTNNNNNNN	Barcoded RT primer	TTATCCTGT
oPCf112	CAGACGTGTGCTCTTCCGATCTCACGTGAATNNNNNNN	Barcoded RT primer	CACGTGAAT
oPCf122	CAGACGTGTGCTCTTCCGATCTATCCAACTTNNNNNNN	Barcoded RT primer	ATCCAACTT
oPCf123	CAGACGTGTGCTCTTCCGATCTAAAAGGGCTNNNNNNN	Barcoded RT primer	AAAAGGGCT
oPCf125	CAGACGTGTGCTCTTCCGATCTCTCTTTCGTNNNNNNN	Barcoded RT primer	CTCTTTCGT
oPCf126	CAGACGTGTGCTCTTCCGATCTTAGTTCATTNNNNNNN	Barcoded RT primer	TAGTTCATT
oPCf127	CAGACGTGTGCTCTTCCGATCTGTGCAGTGTNNNNNNN	Barcoded RT primer	GTGCAGTGT
oPCf130	CAGACGTGTGCTCTTCCGATCTACACTCTTTNNNNNNN	Barcoded RT primer	ACACTCTTT
oPCf131	CAGACGTGTGCTCTTCCGATCTACGTGGTCTNNNNNNN	Barcoded RT primer	ACGTGGTCT
oPCf132	CAGACGTGTGCTCTTCCGATCTGAGTTTAGTNNNNNNN	Barcoded RT primer	GAGTTTAGT
oPCf133	CAGACGTGTGCTCTTCCGATCTGTAGATGATNNNNNNN	Barcoded RT primer	GTAGATGAT
oPCf134	CAGACGTGTGCTCTTCCGATCTCACGCATGTNNNNNNN	Barcoded RT primer	CACGCATGT
oPCf135	CAGACGTGTGCTCTTCCGATCTGCCAACCATNNNNNNN	Barcoded RT primer	GCCAACCAT
oPCf136	CAGACGTGTGCTCTTCCGATCTCTACCTATTNNNNNNN	Barcoded RT primer	CTACCTATT
oPCf137	CAGACGTGTGCTCTTCCGATCTAATCGTCCTNNNNNNN	Barcoded RT primer	AATCGTCCT
oPCf138	CAGACGTGTGCTCTTCCGATCTTAGGCCGATNNNNNNN	Barcoded RT primer	TAGGCCGAT
oPCf317	CAGACGTGTGCTCTTCCGATCTGCAGGCTGTNNNNNNN	Barcoded RT primer	GCAGGCTGT
oPCf318	CAGACGTGTGCTCTTCCGATCTTACCACGTTNNNNNNN	Barcoded RT primer	TACCACGTT
oPCf319	CAGACGTGTGCTCTTCCGATCTACTGAACATNNNNNNN	Barcoded RT primer	ACTGAACAT
oPCf321	CAGACGTGTGCTCTTCCGATCTTGCGGTATTNNNNNNN	Barcoded RT primer	TGCGGTATT
oPCf322	CAGACGTGTGCTCTTCCGATCTTGCTGAGGTNNNNNNN	Barcoded RT primer	TGCTGAGGT
oPCf323	CAGACGTGTGCTCTTCCGATCTCTTGAATTTNNNNNNN	Barcoded RT primer	CTTGAATTT
oPCf324	CAGACGTGTGCTCTTCCGATCTCGTGGGTCTNNNNNNN	Barcoded RT primer	CGTGGGTCT
oPCf325	CAGACGTGTGCTCTTCCGATCTTCAAAGTGTNNNNNNN	Barcoded RT primer	TCAAAGTGT
oPCf326	CAGACGTGTGCTCTTCCGATCTTGAATCTATNNNNNNN	Barcoded RT primer	TGAATCTAT
oPCf328	CAGACGTGTGCTCTTCCGATCTACGATTCCTNNNNNNN	Barcoded RT primer	ACGATTCCT
oPCf329	CAGACGTGTGCTCTTCCGATCTCCTGATACTNNNNNNN	Barcoded RT primer	CCTGATACT
oPCf330	CAGACGTGTGCTCTTCCGATCTCGTCCTGATNNNNNNN	Barcoded RT primer	CGTCCTGAT
oPCf331	CAGACGTGTGCTCTTCCGATCTCCCTCAGCTNNNNNNN	Barcoded RT primer	CCCTCAGCT
oPCf333	CAGACGTGTGCTCTTCCGATCTCGCGTACTTNNNNNNN	Barcoded RT primer	CGCGTACTT
oPCf334	CAGACGTGTGCTCTTCCGATCTTTGAAAGGTNNNNNNN	Barcoded RT primer	TTGAAAGGT
oPCf335	CAGACGTGTGCTCTTCCGATCTAAGGTGCTTNNNNNNN	Barcoded RT primer	AAGGTGCTT
oPCf336	CAGACGTGTGCTCTTCCGATCTGTCAAGGCTNNNNNNN	Barcoded RT primer	GTCAAGGCT
oPCf337	CAGACGTGTGCTCTTCCGATCTATTATGGTTNNNNNNN	Barcoded RT primer	ATTATGGTT
oPCf338	CAGACGTGTGCTCTTCCGATCTAAATCGCATNNNNNNN	Barcoded RT primer	AAATCGCAT
oPCf339	CAGACGTGTGCTCTTCCGATCTAGCAGTTCTNNNNNNN	Barcoded RT primer	AGCAGTTCT
oPCf340	CAGACGTGTGCTCTTCCGATCTTGGACTTGTNNNNNNN	Barcoded RT primer	TGGACTTGT
oPCf342	CAGACGTGTGCTCTTCCGATCTTTATGTACTNNNNNNN	Barcoded RT primer	TTATGTACT
oPCf343	CAGACGTGTGCTCTTCCGATCTAGAGCGATTNNNNNNN	Barcoded RT primer	AGAGCGATT
oPCf345	CAGACGTGTGCTCTTCCGATCTGTATCAAATNNNNNNN	Barcoded RT primer	GTATCAAAT
oPCf346	CAGACGTGTGCTCTTCCGATCTAACCGCAATNNNNNNN	Barcoded RT primer	AACCGCAAT
oPCf347	CAGACGTGTGCTCTTCCGATCTGAATGACGTNNNNNNN	Barcoded RT primer	GAATGACGT
oPCf348	CAGACGTGTGCTCTTCCGATCTAGCGAGCCTNNNNNNN	Barcoded RT primer	AGCGAGCCT
oPCf349	CAGACGTGTGCTCTTCCGATCTCCATCGAGTNNNNNNN	Barcoded RT primer	CCATCGAGT
oPCf350	CAGACGTGTGCTCTTCCGATCTCAGAGTGATNNNNNNN	Barcoded RT primer	CAGAGTGAT
oPCf313	TCTTTCCCTACACGACGCTCTTCCGATCTNNNNNN/3AmMO/	ligation splint
oPCf314	/5Phos/AGATCGGAAGAGCGTCGTGTAGGGAAAGA/3Phos/	ligation adapter
oPCf206	TGTTTGGAGAGTTTGATCCTGGCTCACATGCGCTTGCGCATGA	16S - FEN1 system
oPCf207	GTCGAACGGAAAGGTCTCTTCGGAGCATGCGCTTGCGCATGG	16S - FEN1 system
oPCf208	CTTCGGGATAAGCCTGGGAAACTGGCATGCGCTTGCGCATGG	16S - FEN1 system
oPCf209	CGGGATGCATGTCTTGTGGTGGAAACATGCGCTTGCGCATGA	16S - FEN1 system
oPCf210	CGCGGCCTATCAGCTTGTTGGTGGGCATGCGCTTGCGCATGG	16S - FEN1 system
oPCf211	ACTGAGATACGGCCCAGACTCCTACCATGCGCTTGCGCATGC	16S - FEN1 system
oPCf212	CAGTGGGGAATATTGCACAATGGGCCATGCGCTTGCGCATGC	16S - FEN1 system
oPCf213	TGTAAACCTCTTTCACCATCGACGACATGCGCTTGCGCATGA	16S - FEN1 system
oPCf214	CTCTCGGATTGACGGTAGGTGGAGACATGCGCTTGCGCATGA	16S - FEN1 system
oPCf215	GTAATACGTAGGGTGCGAGCGTTGTCATGCGCTTGCGCATGT	16S - FEN1 system
oPCf216	GGCGTAAAGAGCTCGTAGGTGGTTTCATGCGCTTGCGCATGT	16S - FEN1 system
oPCf217	GGCGATACGGGCAGACTAGAGTACTCATGCGCTTGCGCATGT	16S - FEN1 system
oPCf218	TAGCGGTGGAATGCGCAGATATCAGCATGCGCTTGCGCATGG	16S - FEN1 system
oPCf219	TCTCTGGGCAGTAACTGACGCTGAGCATGCGCTTGCGCATGG	16S - FEN1 system
oPCf220	GGGGAGCGAACAGGATTAGATACCCCATGCGCTTGCGCATGC	16S - FEN1 system
oPCf221	TAAACGGTGGGTACTAGGTGTGGGTCATGCGCTTGCGCATGT	16S - FEN1 system
oPCf222	TAGCTAACGCATTAAGTACCCCGCCCATGCGCTTGCGCATGC	16S - FEN1 system
oPCf223	AAACTCAAAGGAATTGACGGGGGCCCATGCGCTTGCGCATGC	16S - FEN1 system
oPCf224	TGTGGATTAATTCGATGCAACGCGACATGCGCTTGCGCATGA	16S - FEN1 system
oPCf225	TACCTGGGTTTGACATGCACAGGACCATGCGCTTGCGCATGC	16S - FEN1 system
oPCf226	TCGTGAGATGTTGGGTTAAGTCCCGCATGCGCTTGCGCATGG	16S - FEN1 system
oPCf227	TCTCATGTTGCCAGCACGTAATGGTCATGCGCTTGCGCATGT	16S - FEN1 system
oPCf228	GAGGAAGGTGGGGATGACGTCAAGTCATGCGCTTGCGCATGT	16S - FEN1 system
oPCf229	ACACATGCTACAATGGCCGGTACAACATGCGCTTGCGCATGA	16S - FEN1 system
oPCf230	TAAAAGCCGGTCTCAGTTCGGATCGCATGCGCTTGCGCATGG	16S - FEN1 system
oPCf231	GTCGCTAGTAATCGCAGATCAGCAACATGCGCTTGCGCATGA	16S - FEN1 system
oPCf232	GTGAATACGTTCCCGGGCCTTGTACCATGCGCTTGCGCATGC	16S - FEN1 system
oPCf233	CCCGTCACGTCATGAAAGTCGGTAACATGCGCTTGCGCATGA	16S - FEN1 system
oPCf234	CGAAGTCGTAACAAGGTAGCCGTACCCATGCGCTTGCGCATGC	16S - FEN1 system
oPCf235	TGTAAGTGTCTAAGGGCGCATGGTGCATGCGCTTGCGCATGG	23S - FEN1 system
oPCf236	GAAGGACGTGGGAGGCTGCGATATGCATGCGCTTGCGCATGG	23S - FEN1 system
oPCf237	GTGGATCCGAGGATTTCCGAATGGGCATGCGCTTGCGCATGG	23S - FEN1 system
oPCf238	ACCCGCATCTGAATATATAGGGTGCGCATGCGCTTGCGCATGG	23S - FEN1 system
oPCf239	CGCGGGGAAGTGAAACATCTCAGTACATGCGCTTGCGCATGA	23S - FEN1 system
oPCf240	GGAGGAGAAAACAATTGTGATTCCGCACATGCGCTTGCGCATGA	23S - FEN1 system
oPCf241	AGCGAACGCGGAACAGGCTAAACCGCATGCGCTTGCGCATGG	23S - FEN1 system
oPCf242	TGGGAGGATATGTCTCAGCGCTACCCATGCGCTTGCGCATGC	23S - FEN1 system
oPCf243	AGTCAGAAAGTGTCGTGGTTAGCGGCATGCGCTTGCGCATGG	23S - FEN1 system
oPCf244	AGTATCAATTCCCGAGTAGCAGCGGCATGCGCTTGCGCATGG	23S - FEN1 system
oPCf245	ACCCGGTAAGCCTAAATACTCCTCGATCATGCGCTTGCGCATGT	23S - FEN1 system
oPCf246	GGAATGGTGAAAAGTACCCCGGGAGCATGCGCTTGCGCATGG	23S - FEN1 system
oPCf247	ATCCGTCAGAGCCTCCTTTTCCTCTCATGCGCTTGCGCATGT	23S - FEN1 system
oPCf248	ATGGCGTGCCTTTTGAAGAATGAGCCATGCGCTTGCGCATGC	23S - FEN1 system
oPCf249	TCAGGGACATGTCGCAAGGTTAACCCATGCGCTTGCGCATGC	23S - FEN1 system
oPCf250	CGAAAGCGAGTCTGAATAGGGCGACCATGCGCTTGCGCATGC	23S - FEN1 system
oPCf251	TGTGAATAGTGGCGTGTTCTGGACCCATGCGCTTGCGCATGC	23S - FEN1 system
oPCf252	CAGGGTGAAGCGCGGGTAAGACCCATGCGCTTGCGCATGC	23S - FEN1 system
oPCf253	CCCACTTAGGTTGAAGACTGAGGGGCATGCGCTTGCGCATGG	23S - FEN1 system
oPCf254	GGGTAGGGGTGAAAGGCCAATCAAACATGCGCTTGCGCATGA	23S - FEN1 system
oPCf255	GATAGCTGGTTCTCCCCGAAATGCACATGCGCTTGCGCATGA	23S - FEN1 system
oPCf256	GGGCCCTACTAGGTTACTGACGTCACATGCGCTTGCGCATGA	23S - FEN1 system
oPCf257	GTGGTGTAAAGCGTGGCAGTGAGACCATGCGCTTGCGCATGC	23S - FEN1 system
oPCf258	GGATAAGCTCCGTACGTCGAAAGGGCATGCGCTTGCGCATGG	23S - FEN1 system
oPCf259	TAAGTGGGAAAGGATGTGCAGTCGCCATGCGCTTGCGCATGC	23S - FEN1 system
oPCf260	AGCCACCCTTGAAAGAGTGCGTAATCATGCGCTTGCGCATGT	23S - FEN1 system
oPCf261	CGATAATGTAGCGGGGCTCAAGCACCATGCGCTTGCGCATGC	23S - FEN1 system
oPCf262	TTGTGGTGGGTGTGGGTAGGGGAGCCATGCGCTTGCGCATGC	23S - FEN1 system
oPCf263	GTGGAGGGTGGGGGAGTGAGAATGCATGCGCTTGCGCATGG	23S - FEN1 system
oPCf264	GTAGCGACAAGGCAAGTGAGAACCTCATGCGCTTGCGCATGT	23S - FEN1 system
oPCf265	GTGAGTCGGGACCTAAGGCGAGGCATGCGCTTGCGCATGG	23S - FEN1 system
oPCf266	GGGTTGATATTCCCGTACCCGTGTGCATGCGCTTGCGCATGG	23S - FEN1 system
oPCf267	ACTAACCACCCAAAACCGGATCGATCATGCGCTTGCGCATGT	23S - FEN1 system
oPCf268	CCTTCGGGGGTGTGGAGTTCTGGGGCATGCGCTTGCGCATGG	23S - FEN1 system
oPCf269	TGGTAGTAGTCAAGCGAAGGGGTGACATGCGCTTGCGCATGA	23S - FEN1 system
oPCf270	GTAACACTGGGGCAAGCCGGTAGGGAGCATGCGCTTGCGCATGG	23S - FEN1 system
oPCf271	GGCAAATCCGTCGCTCACTAATCCTCATGCGCTTGCGCATGT	23S - FEN1 system
oPCf272	CCTCTGCTGCCAAGAAAAGCCTCTACATGCGCTTGCGCATGA	23S - FEN1 system
oPCf273	CAGGTAGAGCATACCAAGGCGTACGCATGCGCTTGCGCATGG	23S - FEN1 system
oPCf274	ACTATGGTTAAGGAACTCGGCAAAATGCCATGCGCTTGCGCATGC	23S - FEN1 system
oPCf275	GGGGACCGGAATATCGTGAACACCCTTGCATGCGCTTGCGCATGG	23S - FEN1 system
oPCf276	CAGAAACCAGTGAGGAGCGACTGTTCATGCGCTTGCGCATGT	23S - FEN1 system
oPCf277	GACGATGTATACGGACTGACGCCTGCATGCGCTTGCGCATGG	23S - FEN1 system
oPCf278	GCTGGAAGGTTAAGAGGACCCGTTACATGCGCTTGCGCATGA	23S - FEN1 system
oPCf279	AGGGTGAAGCGGAGAATTTAAGCCCCATGCGCTTGCGCATGC	23S - FEN1 system
oPCf280	AACCATCCTAAGGTAGCGAAATTCCCATGCGCTTGCGCATGC	23S - FEN1 system
oPCf281	GGTAAGTTCCGACCTGCACGAATGGCATGCGCTTGCGCATGG	23S - FEN1 system
oPCf282	ACCATAGACTCGGCGAAATTGCACTCATGCGCTTGCGCATGT	23S - FEN1 system
oPCf283	GTAAAGATGCTCGTTACGCGCGGCAGGCATGCGCTTGCGCATGG	23S - FEN1 system
oPCf284	GACCCCGGGACCTTCACTACAACTTCATGCGCTTGCGCATGT	23S - FEN1 system
oPCf285	TAGGTGGGAGACTGTGAAACCTCGACATGCGCTTGCGCATGA	23S - FEN1 system
oPCf286	ACCACTCTGATCGTATTGGGCATCTCATGCGCTTGCGCATGT	23S - FEN1 system
oPCf287	GAATCGGGTTTAGGGACAGTGCCTGCATGCGCTTGCGCATGG	23S - FEN1 system
oPCf288	GCGGTTGCCTCCTAAAATGTAACGGCATGCGCTTGCGCATGG	23S - FEN1 system
oPCf289	ATCAGGTGGCGAGTGTAAATGCACACATGCGCTTGCGCATGA	23S - FEN1 system
oPCf290	ACTTACAAGTCAAGCAGGGACGAAACATGCGCTTGCGCATGA	23S - FEN1 system
oPCf291	GAAGGGGTGTCGCTCAACGGATAAACATGCGCTTGCGCATGA	23S - FEN1 system
oPCf292	AGGCTGATCTTCCCCAAGAGTCCATCATGCGCTTGCGCATGT	23S - FEN1 system
oPCf293	ACCTCGATGTCGGCTCGTCGCATCCTGCATGCGCTTGCGCATGG	23S - FEN1 system
oPCf294	CGAGCTGGGTTTAGAACGTCGTGAGCATGCGCTTGCGCATGG	23S - FEN1 system
oPCf295	CGCGTCAGAAACTTGAGGAAACCTGCATGCGCTTGCGCATGG	23S - FEN1 system
oPCf296	GGACGGACGAACCTCTGGTGCACCACATGCGCTTGCGCATGA	23S - FEN1 system
oPCf297	CTGGATAGCCACGTTCGGTCAGGATAACCATGCGCTTGCGCATGC	23S - FEN1 system
oPCf298	AACCTTCTCCAAGATCAGGTTTCTCACCCATGCGCTTGCGCATGC	23S - FEN1 system
oPCf299	GACCTGGAAGCTCAGTAATGGGTGTCATGCGCTTGCGCATGT	23S - FEN1 system
oPCf301	CGAACCCGGAAGCTAAGCCTGCCAGCATGCGCTTGCGCATGG	5S - FEN1 system
oPCf302	GAAGCTAAGCCTGCCAGCGCCGATGATACATGCGCTTGCGCATGA	5S - FEN1 system
oPCf303	CAGCGCCGATGATACTGCCCCTCCGCATGCGCTTGCGCATGG	5S - FEN1 system
oPCf304	CTCCGGGTGGAAAAGTAGGACACCCATGCGCTTGCGCATGC	5S - FEN1 system
oPCf351	CTGAACGGTTTCGACTTCGCGCATCCATGCGCTTGCGCATGC	ssr - FEN1 system
oPCf352	CGACCAAATAAGCGCCGATTCACATCATGCGCTTGCGCATGT	ssr - FEN1 system
oPCf353	AGCTAGAGGGATCCACCGATGAGTCCATGCGCTTGCGCATGC	ssr - FEN1 system
oPCf354	GACTGGGATCGTCATCTCGGCTAGTTCCATGCGCTTGCGCATGC	ssr - FEN1 system
oPCf355	GAGAAGCCTTGAGGGAATGCCGTAGCATGCGCTTGCGCATGG	ssr - FEN1 system
oPCf356	GTCCGGACTTCACAGAGCAGGGTGATTGCATGCGCTTGCGCATGG	rnpB - FEN1 system
oPCf357	GAAAGTGCCACAGAAAACAGACCGCCATGCGCTTGCGCATGC	rnpB - FEN1 system
oPCf358	CTAGGCAAACCCCACCCGAAGCAAGCATGCGCTTGCGCATGG	rnpB - FEN1 system
oPCf37	AATGATACGGCGACCACCGAGATCTACACTCTTTCCCTACACGACGCTCTTCCGATCT	i5 PCR primer
oPCf161	CAAGCAGAAGACGGCATACGAGATCGAGTAATGTGACTGGAGTTCAGACGTGTGCTCTTCCGATCT	i7 PCR primer	ATTACTCG
oPCf162	CAAGCAGAAGACGGCATACGAGATTCTCCGGAGTGACTGGAGTTCAGACGTGTGCTCTTCCGATCT	i7 PCR primer	TCCGGAGA
oPCf163	CAAGCAGAAGACGGCATACGAGATAATGAGCGGTGACTGGAGTTCAGACGTGTGCTCTTCCGATCT	i7 PCR primer	CGCTCATT
oPCf164	CAAGCAGAAGACGGCATACGAGATGGAATCTCGTGACTGGAGTTCAGACGTGTGCTCTTCCGATCT	i7 PCR primer	GAGATTCC
oPCf165	CAAGCAGAAGACGGCATACGAGATTTCTGAATGTGACTGGAGTTCAGACGTGTGCTCTTCCGATCT	i7 PCR primer	ATTCAGAA
oPCf166	CAAGCAGAAGACGGCATACGAGATACGAATTCGTGACTGGAGTTCAGACGTGTGCTCTTCCGATCT	i7 PCR primer	GAATTCGT
oPCf167	CAAGCAGAAGACGGCATACGAGATAGCTTCAGGTGACTGGAGTTCAGACGTGTGCTCTTCCGATCT	i7 PCR primer	CTGAAGCT
oPCf168	CAAGCAGAAGACGGCATACGAGATGCGCATTAGTGACTGGAGTTCAGACGTGTGCTCTTCCGATCT	i7 PCR primer	TAATGCGC
oPCf169	CAAGCAGAAGACGGCATACGAGATCATAGCCGGTGACTGGAGTTCAGACGTGTGCTCTTCCGATCT	i7 PCR primer	CGGCTATG
oPCf170	CAAGCAGAAGACGGCATACGAGATTTCGCGGAGTGACTGGAGTTCAGACGTGTGCTCTTCCGATCT	i7 PCR primer	TCCGCGAA
oPCf171	CAAGCAGAAGACGGCATACGAGATGCGCGAGAGTGACTGGAGTTCAGACGTGTGCTCTTCCGATCT	i7 PCR primer	TCTCGCGC
oPCf172	CAAGCAGAAGACGGCATACGAGATCTATCGCTGTGACTGGAGTTCAGACGTGTGCTCTTCCGATCT	i7 PCR primer	AGCGATAG

### Sheet: misc primers
Name	Sequence	Purpose
oPCf396	AACGCTTCACGGACGATAGGAATTTGCGTATAGAGCGCGTCATCGAAGGGTTATACACTCGTAGTTAACATCTAGCCCGGCTCTATCAGT	Taq cleaveage ss target
oPCf441	GTTAACTACGAGTGTATAACCCTTCGATGACGCGCTCTATACGCAAATT	Taq cleaveage ss target complement
oPCf402	TGTATAACCCTTCGATGACGCGCTCCATGCGCTTGCGCATGC	Target cleavage guide
oPCf206	TGTTTGGAGAGTTTGATCCTGGCTCACATGCGCTTGCGCATGA	missmatch 1 cleavage guide
oPCf207	GTCGAACGGAAAGGTCTCTTCGGAGCATGCGCTTGCGCATGG	missmatch 2 cleavage guide
oPCf398	AACGCTTCACGGACGATAGG	cleavage target amplification F
oPCf408	ACTGATAGAGCCGGGCTAGAT	cleavage target amplification R
42c_fwd	ATTTTGTTTAACTTTAAGAAGGAGATATACATGGGGCATCACCATCACCATCACATGAGTGTTGTCCGCTCGATT	forward primer 42c amplification (N-terminal HIS)
42c_rev	TGGTGGTGGTGGTGCTCGAGTGCGGCCGCATCACGCTCGTTTGCGAGC	reverse primer 42c amplification

### Sheet: reagents
Name	Source	Catalog Number
Breathe-Easy film	Sigma	Z380059
7H9 Media	Fisher	271310
OADC	BD/Fisher	212351
Taq	NEB	M0273S
thermostable FEN1	NEB	M0645S
proteinase K	NEB	P8111S
iTaq qPCR master mix	Bio-Rad	1725120
Maxima H Minus Reverse Transcriptase	ThermoFisher	EP0753
exonuclease I	NEB	M0293S
Sera-Mag Speed Beads	Cytiva	65152105050250
RNase H	NEB	M0297S
T4 Ligase (high concentration)	NEB	M0202L
KAPA HiFi Master Mix	Roche	7958927001
NEB 5-alpha Competent E. coli	NEB	C2987I
BL21-CodonPlus (DE3)-RP Competent Cells	Agilent	230255
Ni-NTA Agarose	Qiagen	30210
Slide-A-Lyzer G3 Dialysis Cassette	Thermo Scientific	A52971
Qubit Protein Assay	Invitrogen	Q33211
Talon resin	Clontech	635501
NEBNext Ultra II DNA Library Prep Kit for Illumina	NEB	E7645S
Roche cOmplete Protease Inhibitor Cocktail	Millipore Sigma	11697498001
6X Laemmli SDS-Sample Buffer	Boston BioProducts	BP-111NR-25ml
SeeBlue Plus2 Pre-stained Protein Standard	Invitrogen	LC5925
NuPAGE 4 to 12%, Bis-Tris	Invitrogen	NP0322BOX
NuPAGE MES SDS Running Buffer	Invitrogen	NP0002
10X Transfer Buffer	Boston BioProducts	BP-194-1L
Blocking Buffer for Fluorescent Western Blotting	Rockland	MB-070
CFP-10 polyclonal antibody	Invitrogen	PA5-122324
GroEL2	BEI	NR-13566
Mpt64	Invitrogen	PA5-117508
IRDye 680LT Donkey anti-Rabbit IgG Secondary	LI-COR	926-68023
IRDye 800CW Goat anti-Mouse IgG Secondary	LI-COR	926-32210
